# Identifying the non-Bifidobacterial hallmarks of a Bifidobacterium-receptive gut microbiome

**DOI:** 10.1101/2025.09.09.675069

**Authors:** Sourav Goswami, Alisha Ansari, Chetan Saraf, Paul W. O’Toole, Fergus Shanahan, Vineet Ahuja, Tarini Shankar Ghosh

**Author notes:** Equally contributing authors (Sourav Goswami, Alisha Ansari).

## Abstract

Bifidobacteria are key health-associated members of the human gut and widely used as probiotics, but their colonization success varies across individuals, partly due to baseline microbiome composition.

In this analysis encompassing 51,058 gut microbiomes (148 cohorts spanning 46 countries across six continents), we investigated non-Bifidobacterial features associated with the overall detection and abundance of eight major Bifidobacterial species. While non-Bifidobacterial community composition significantly correlated with Bifidobacterial detection in 74% of analyzed cohorts, the associations for the individual species showed distinct age-/lifestyle-/disease-specific patterns (greater similarity within similar cohorts). We quantified these relationships as Association-Scores, further stratified by age group, lifestyle, profiling strategy (16S/WGS) and nine diseases, and reasonably reproduced in an external validation-cohort-set of 8 *Bifidobacterium* intervention studies (1,063 gut microbiomes).

We subsequently utilized these scores to build microbiome-level receptive-scores corresponding to the 8 major Bifidobacterium species and their overall detection. Both robust linear regression and cross-study validation showed that combining baseline abundance of the administered *Bifidobacterium* with the corresponding baseline receptive-scores significantly predicted post-treatment persistence/increase in 75% trial-probiotic pairs. We identify 129 species-specific-genome-level functional-groups in non-Bifidobacterial taxa correlating with Bifidobacterial Association-Scores.

This global analysis highlights non-Bifidobacterial microbiome features influencing Bifidobacterial colonization and provides tools to predict personalized responses to Bifidobacterial-probiotic interventions.
