## Supplementary Tables for "Identifying the non-Bifidobacterial hallmarks of a Bifidobacterium-receptive gut microbiome": TableS1_FINAL.xlsx

### Sheet: TableS1
Table S1: Details of the 156 final study cohort considered for our analysis. Studies with accession as HACK refers to those investigated in our study (Goel et al 2025). The accession number or source of these study cohorts can be obtained from our Goel et al 2025 publication. Studies with Reference tagged as CMD refer to those which were obtained from curatedMetagenomicData but utilized by us onl…
Sl.No	Study Name	Reference	Total Samples	Sequence Type	Cohort Type	Country	Age category present			Overall Association Score Computation	Disease-wise Association Score Computation	Intervention Analysis
							Infant	Adult	Senior
1	AG	HACK	3812	16s	IndustrializedUrban	USA;GBR	0	1	1	1	0	0
2	Arivale	HACK	1255	16s	IndustrializedUrban	USA	0	1	1	1	0	0
3	ArumugamM 2013	HACK	240	16s	IndustrializedUrban	DEU	0	1	1	1	1	0
4	AsnicarF 2021	HACK	1098	wgs	IndustrializedUrban	USA;GBR	0	1	1	1	0	0
5	BackhedF 2015	HACK	335	wgs	IndustrializedUrban	SWE	1	1	0	1	0	0
6	BartonW 2018	HACK	84	16s	IndustrializedUrban	IRE	0	1	0	1	0	0
7	BaxterN 2016	HACK	489	16s	IndustrializedUrban	USA	0	1	1	1	0	0
8	BedarfJR 2017	HACK	58	wgs	IndustrializedUrban	DEU	0	1	1	1	1	0
9	Bengtsson-PalmeJ 2015	HACK	70	wgs	IndustrializedUrban	SWE	0	1	0	1	0	0
10	BritoIL 2016	HACK	154	wgs	UrbanRuralMixed	FJI	0	1	1	1	0	0
11	BrooksB 2017	CMD	408	wgs	IndustrializedUrban	USA	1	0	0	1	0	0
12	ChengpingW 2017	HACK	94	wgs	IndustrializedUrban	CHN	0	1	0	1	0	0
13	ChuDM 2017	CMD	48	wgs	IndustrializedUrban	USA	1	0	0	1	0	0
14	CosteaPI 2017	HACK	253	wgs	IndustrializedUrban	KAZ;DEU	0	1	1	1	0	0
15	Cronin et al 2018	HACK	55	wgs	IndustrializedUrban	IRE	0	1	0	1	0	0
16	CuestaZuluagaJ 2018	HACK	437	16s	UrbanRuralMixed	COL	0	1	0	1	0	0
17	DavidLA 2015	CMD	33	wgs	UrbanRuralMixed	BGD	0	1	0	1	0	0
18	DeFilippisF 2019	HACK	96	wgs	IndustrializedUrban	ITA	0	1	0	1	0	0
19	DhakanDB 2019	HACK	83	wgs	UrbanRuralMixed	IND	0	1	0	1	0	0
20	DinhDM 2015	HACK	35	16s	IndustrializedUrban	USA	0	1	0	1	1	0
21	FengQ 2015	HACK	154	wgs	IndustrializedUrban	AUT	0	1	1	1	1	0
22	FerrettiP 2018	HACK	118	wgs	IndustrializedUrban	ITA	1	1	0	1	0	0
23	FrankelAE 2017	HACK	27	wgs	IndustrializedUrban	USA	0	0	1	1	0	0
24	GhoshT 2020	HACK	188	wgs	IndustrializedUrban	IRE	0	0	1	1	1	0
25	GopalakrishnanV 2018	HACK	25	wgs	IndustrializedUrban	USA	0	1	0	1	0	0
26	GuptaA 2019	CMD	42	wgs	UrbanRuralMixed	IND	0	1	0	1	0	0
27	HallAB 2017	HACK	259	wgs	IndustrializedUrban	USA	0	1	0	1	1	0
28	HanniganGD 2017	HACK	81	wgs	IndustrializedUrban	USA;CAN	0	1	1	1	1	0
29	HansenLBS 2018	HACK	207	wgs	IndustrializedUrban	DNK	0	1	1	1	0	0
30	He	HACK	7009	16s	IndustrializedUrban	CHN	0	1	1	1	0	0
31	Heitz-BuschartA 2016	CMD	32	wgs	IndustrializedUrban	LUX	0	1	0	1	1	0
32	Hill-BurnsE 2017	HACK	311	16s	IndustrializedUrban	USA	0	1	1	1	1	0
33	HillC 2017	PRJNA339264	714	16s	IndustrializedUrban	IRE	1	0	0	1	0	0
34	HMP 2012	HACK	147	wgs	IndustrializedUrban	USA	0	1	0	1	0	0
35	HMP 2019 ibdmdb	HACK	865	wgs	IndustrializedUrban	USA	0	1	1	1	1	0
36	HMP 2019 t2d	HACK	296	wgs	IndustrializedUrban	USA	0	1	1	1	1	0
37	IaniroG 2022	CMD	150	wgs	IndustrializedUrban	ITA	0	1	1	1	0	0
38	IjazUZ 2017	HACK	24	wgs	IndustrializedUrban	GBR	0	1	0	1	0	0
39	IszattN 2019	PRJEB29078	2857	16s	IndustrializedUrban	NOR	1	1	0	1	0	0
40	JefferyIB 2020	HACK	125	wgs	IndustrializedUrban	IRE	0	1	0	1	0	0
41	JieZ 2017	HACK	385	wgs	IndustrializedUrban	CHN	0	1	1	1	1	0
42	KangJ 2022	HACK	352	wgs	IndustrializedUrban	SGP	0	1	1	1	0	0
43	KarlssonFH 2013	HACK	145	wgs	IndustrializedUrban	SWE;DEU;FRA;NOR;DNK;SVK;HUN;EST;FIN;ISL	0	0	1	1	1	0
44	KaurK 2020	HACK	31	wgs	UrbanRuralMixed	IND	0	1	0	1	0	0
45	KediaS 2020	HACK	158	16s	UrbanRuralMixed	IND	0	1	0	1	0	0
46	KeohaneDM 2020	HACK	114	wgs	UrbanRuralMixed	IRL	0	1	0	1	0	0
47	KosticAD 2015	CMD	25	wgs	IndustrializedUrban	FIN;EST	1	0	0	1	0	0
48	LeChatelierE 2013	CMD	115	wgs	IndustrializedUrban	DNK	0	1	0	1	0	0
49	LeeKA 2022	HACK	165	wgs	IndustrializedUrban	ESP;GBR;NLD	0	1	1	1	0	0
50	Levin A 2016	PRJEB13896	475	16s	IndustrializedUrban	USA	1	0	0	1	0	0
51	LifeLinesDeep 2016	HACK	1135	wgs	IndustrializedUrban	NLD	0	1	1	1	0	0
52	LiJ 2014	HACK	259	wgs	IndustrializedUrban	CHN;DNK;ESP	0	1	1	1	1	0
53	LiJ 2017	HACK	196	wgs	IndustrializedUrban	CHN	0	1	0	1	1	0
54	LiS 2021	HACK	54	wgs	IndustrializedUrban	CHN	0	1	0	1	1	0
55	LiSS 2016	CMD	55	wgs	IndustrializedUrban	NLD	0	1	0	1	0	0
56	LiuW 2016	HACK	110	wgs	RuralTribal	MNG	0	1	0	1	0	0
57	LogMPie	HACK	874	16s	UrbanRuralMixed	IND	0	1	1	1	0	0
58	LokmerA 2019	HACK	40	wgs	RuralTribal	CMR	0	1	0	1	0	0
59	LomanNJ 2013	HACK	42	wgs	IndustrializedUrban	DEU	0	1	0	1	0	0
60	LoombaR 2017	HACK	72	wgs	IndustrializedUrban	USA	0	1	0	1	1	0
61	LouisS 2016	CMD	92	wgs	IndustrializedUrban	DEU	0	1	0	1	0	0
62	LozuponeC 2013	HACK	50	16s	IndustrializedUrban	USA	0	1	0	1	1	0
63	MatsonV 2018	HACK	39	wgs	IndustrializedUrban	USA	0	1	0	1	0	0
64	MehtaRS 2018	HACK	928	wgs	IndustrializedUrban	USA	0	1	0	1	0	0
65	MetaCardis 2020 a	HACK	1831	wgs	IndustrializedUrban	FRA;DEU;DNK	0	1	1	1	1	0
66	MF L 2016	PRJNA273694	466	16s	IndustrializedUrban	DNK	1	0	0	1	0	0
67	MobegiF 2020	HACK	92	wgs	UrbanRuralMixed	AUS	0	1	1	1	0	0
68	NagySzakalD 2017	HACK	100	wgs	IndustrializedUrban	USA	0	1	0	1	0	0
69	NielsenHB 2014	HACK	396	wgs	IndustrializedUrban	DNK;ESP	0	1	1	1	1	0
70	Noguera-JulianM 2016	HACK	349	16s	IndustrializedUrban	ESP	0	1	0	1	1	0
71	NUAGE	HACK	1228	16s	IndustrializedUrban	UK;FRA;NLD;ITA;POL	0	0	1	1	0	0
72	Obregon-TitoAJ 2015	HACK	37	wgs	UrbanRuralMixed	PER;USA	0	1	0	1	0	0
73	OdamakiT 2016	HACK	306	16s	IndustrializedUrban	JPN	0	1	1	1	0	0
74	PasolliE 2019	HACK	109	wgs	RuralTribal	MDG	0	1	0	1	0	0
75	PehrssonE 2016	HACK	120	wgs	UrbanRuralMixed	SLV;PER	0	1	1	1	0	0
76	PetersBA 2019	CMD	22	wgs	IndustrializedUrban	USA	0	0	1	1	0	0
77	PinnaN 2021	HACK	435	16s	UrbanRuralMixed	IND	0	1	0	1	0	0
78	QinJ 2012	HACK	361	wgs	IndustrializedUrban	CHN	0	1	1	1	1	0
79	QinN 2014	HACK	237	wgs	IndustrializedUrban	CHN	0	1	1	1	1	0
80	RampelliS 2015	HACK	31	wgs	RuralTribal	TZA;ITA	0	1	0	1	0	0
81	RaymondF 2016	HACK	72	wgs	IndustrializedUrban	CAN	0	1	0	1	0	0
82	RenallN 2023	HACK	382	wgs	UrbanRuralMixed	NZL	0	1	0	1	0	0
83	RosaBA 2018	CMD	24	wgs	RuralTribal	IDN;LBR	0	1	0	1	0	0
84	RubelMA 2020	HACK	156	wgs	RuralTribal	CMR	0	1	1	1	0	0
85	RussellJ 2019	PRJNA510423	403	16s	IndustrializedUrban	SWE	1	0	0	1	0	0
86	SankaranarayananK 2015	HACK	28	wgs	IndustrializedUrban	USA	0	1	0	1	1	0
87	SchirmerM 2016	HACK	471	wgs	IndustrializedUrban	NLD	0	1	1	1	0	0
88	ShaoY 2019	HACK	1644	wgs	IndustrializedUrban	GBR	1	1	0	1	0	0
89	SmitsSA 2017	HACK	31	wgs	RuralTribal	TZA	0	1	0	1	0	0
90	SongJ 2023	HACK	607	16s	IndustrializedUrban	KOR	0	1	0	1	1	0
91	StockholmJ 2018	PRJNA417357	1696	16s	IndustrializedUrban	DNK	1	0	0	1	0	0
92	SunZ 2022	HACK	101	wgs	IndustrializedUrban	CHN	0	1	1	1	1	0
93	Tee 2022	HACK	248	wgs	UrbanRuralMixed	MYS	0	1	1	1	0	0
94	TettAJ 2019 a	HACK	37	wgs	RuralTribal	TZA	0	1	0	1	0	0
95	TettAJ 2019 b	HACK	23	wgs	RuralTribal	GHA	0	1	0	1	0	0
96	TettAJ 2019 c	HACK	24	wgs	RuralTribal	ETH	0	1	0	1	0	0
97	ThomasAM 2018a	HACK	80	wgs	IndustrializedUrban	ITA	0	1	1	1	1	0
98	ThomasAM 2018b	HACK	60	wgs	IndustrializedUrban	ITA	0	1	1	1	1	0
99	ThomasAM 2019 c	HACK	80	wgs	IndustrializedUrban	JPN	0	1	1	1	1	0
100	VatanenT 2016	CMD	293	wgs	IndustrializedUrban	RUS;EST;FIN	1	0	0	1	0	0
101	VilaAV 2018	HACK	355	wgs	IndustrializedUrban	NLD	0	1	0	1	0	0
102	VincentC 2016	HACK	229	wgs	IndustrializedUrban	CAN	0	0	1	1	1	0
103	VogtmannE 2016	HACK	110	wgs	IndustrializedUrban	USA	0	1	1	1	1	0
104	WallenZ 2020	HACK	535	16s	IndustrializedUrban	USA	0	1	1	1	1	0
105	WampachL 2018	HACK	39	wgs	IndustrializedUrban	LUX	1	0	0	1	0	0
106	Weis S 2021	HACK	29	16s	IndustrializedUrban	DEU	0	0	1	1	1	0
107	WirbelJ 2018	HACK	125	wgs	IndustrializedUrban	DEU	0	1	1	1	1	0
108	XieH 2016	HACK	250	wgs	IndustrializedUrban	GBR	0	1	1	1	1	0
109	YachidaS 2019	HACK	616	wgs	IndustrializedUrban	JPN	0	1	1	1	1	0
110	YassourM 2016	HACK	36	wgs	IndustrializedUrban	KOR	0	1	0	1	0	0
111	YassourM 2018	HACK	271	wgs	IndustrializedUrban	FIN	1	1	0	1	0	0
112	YeohY 2021	HACK	255	wgs	IndustrializedUrban	CHN	0	1	1	1	1	0
113	YeZ 2018	HACK	61	wgs	IndustrializedUrban	CHN	0	1	0	1	0	0
114	YuJ 2015	HACK	128	wgs	IndustrializedUrban	CHN	0	1	1	1	1	0
115	ZackularJ 2015	HACK	88	16s	IndustrializedUrban	USA	0	1	1	1	1	0
116	ZeeviD 2015	HACK	900	wgs	IndustrializedUrban	ISR	0	1	1	1	0	0
117	ZellerG 2014	HACK	156	wgs	IndustrializedUrban	FRA	0	1	1	1	1	0
118	ZhangY 2022	HACK	106	16s	IndustrializedUrban	CHN	0	0	1	1	0	0
119	ZhouT 2022	HACK	33	wgs	IndustrializedUrban	CHN	0	1	0	1	1	0
120	ZhuF 2020	HACK	161	wgs	IndustrializedUrban	CHN	0	1	0	1	0	0
121	Zuo 2020	HACK	67	wgs	IndustrializedUrban	CHN	0	1	1	1	1	0
122	ScherJ 2013	HACK	28	16s	IndustrializedUrban	USA	0	1	1	0	1	0
123	SilvaC_2021	PRJNA517829	399	16s	IndustrializedUrban	DNK	0	1	1	0	1	0
124	ZhangZ 2013	HACK	76	16s	IndustrializedUrban	CHN	0	1	1	0	1	0
125	WangT 2012	HACK	101	16s	IndustrializedUrban	CHN	0	1	1	0	1	0
126	ChenW 2012	HACK	42	16s	IndustrializedUrban	CHN	0	1	1	0	1	0
127	WillingB 2010	HACK	79	16s	IndustrializedUrban	SWE	0	1	1	0	1	0
128	SchubertA 2014	HACK	240	16s	IndustrializedUrban	USA	0	1	1	0	1	0
129	YoshidaN 2018	HACK	60	16s	IndustrializedUrban	JPN	0	1	1	0	1	0
130	YoshidaN 2019	PRJDB7456	21	16s	IndustrializedUrban	JPN	0	1	1	0	1	0
131	SinghP 2015	HACK	82	16s	IndustrializedUrban	USA	0	1	1	0	1	0
132	BoertienJ 2022	HACK	364	16s	IndustrializedUrban	FIN;NLD	0	1	1	0	1	0
133	HopfnerF 2017	HACK	58	16s	IndustrializedUrban	DEU	0	1	1	0	1	0
134	AhoV 2019	HACK	266	16s	IndustrializedUrban	FIN	0	1	1	0	1	0
135	YoungsterI 2014	HACK	44	16s	IndustrializedUrban	USA	0	1	1	0	1	0
136	ZhuL 2015	https://zenodo.org/records/569601	61	16s	IndustrializedUrban	USA	0	1	1	0	1	0
137	FlemerB 2017	PRJEB47197	173	16s	IndustrializedUrban	IRL	0	1	1	0	1	0
138	ScheperjansF 2015	HACK	147	16s	IndustrializedUrban	FIN	0	1	1	0	1	0
139	ClooneyA 2020	HACK	1515	16s	IndustrializedUrban	CAN;IRL	0	1	1	0	1	0
140	ZhangF 2022	PRJNA689961	199	wgs	IndustrializedUrban	CHN	0	1	1	0	1	0
141	LiuQ 2022	PRJNA714459	243	wgs	IndustrializedUrban	CHN	0	1	1	0	1	0
142	ZhangP 2022	HACK	60	16s	IndustrializedUrban	CHN	0	1	1	0	1	0
143	DongY 2023	HACK	34	16s	IndustrializedUrban	CHN	0	1	1	0	1	0
144	WongV 2013	HACK	53	16s	IndustrializedUrban	CHN	0	1	1	0	1	0
145	HeintzBuschartA 2017	HACK	91	16s	IndustrializedUrban	DEU	0	1	1	0	1	0
146	QianY 2018	HACK	45	16s	IndustrializedUrban	CHN	0	1	1	0	1	0
147	PietrucciD 2019	HACK	152	16s	IndustrializedUrban	ITA	0	1	1	0	1	0
148	HalfvarsonJ 2017	HACK	616	16s	IndustrializedUrban	SWE	0	1	1	0	1	0
149	Maldonado-Gomez 2016	PRJNA324129	21	wgs	IndustrializedUrban	USA	0	1	0	0	0	1
150	ZhangQ 2024	PRJNA936638	350	wgs	IndustrializedUrban	CHN	0	1	0	0	0	1
151	LooijesteijnE 2024	PRJEB78698	258	wgs	IndustrializedUrban	NLD	0	1	1	0	0	1
152	SunB 2022	PRJNA741822	72	wgs	IndustrializedUrban	CHN	0	0	1	0	0	1
153	BazanellaM 2017	PRJEB21196	173	16s	IndustrializedUrban	DEU	1	0	0	0	0	1
154	BaZ 2021	PRJNA739252	111	16s	IndustrializedUrban	USA	0	1	0	0	0	1
155	GronbaekI 2025	PRJNA1216426	56	wgs	IndustrializedUrban	DNK	0	1	0	0	0	1
156	RamakrishnanM 2025	PRJNA1162892	22	16s	IndustrializedUrban	USA	0	1	0	0	0	1
