## Supplementary Tables for "Identifying the non-Bifidobacterial hallmarks of a Bifidobacterium-receptive gut microbiome": TableS5_FINAL.xlsx

### Sheet: Title
						Directionality of Association of Non-Bifidobacterium taxa with overall Bifidobacterium detection and the abundance of eight major Bifidobacteria study cohorts from Infant age group and 16S profiling strategy

### Sheet: Detection
Study Cohort	Levin_A_2016	IszattN_2019	MF_L_2016	HillC_2017	StockholmJ_2018	RussellJ_2019	Total Positive Association	Total Negative Association
Cohort-Type	IndustrializedUrban	IndustrializedUrban	IndustrializedUrban	IndustrializedUrban	IndustrializedUrban	IndustrializedUrban
Collinsella_aerofaciens	2	2	2	2	2	2	6	0
Eubacterium_hallii	2	2	2	2	-2	2	5	1
Anaerostipes_hadrus	2	1	2	2	-2	2	5	1
Ruminococcus_obeum	2	1	1	2	-2	2	5	1
Ruminococcus_bromii	2	2	1	2	-2	2	5	1
Anaerococcus_vaginalis	2	2	0	2	0	1	4	0
Clostridium_perfringens	2	2	0	2	2	0	4	0
Enterococcus_faecalis	2	2	0	2	2	0	4	0
Escherichia_coli	2	2	-2	2	2	0	4	1
Faecalibacterium_prausnitzii	2	0	1	2	-2	2	4	1
Finegoldia_magna	2	2	0	2	2	0	4	0
Intestinibacter_bartlettii	2	2	0	2	-2	2	4	1
Eubacterium_eligens	2	-2	2	2	-2	2	4	2
Parabacteroides_distasonis	2	2	0	2	2	0	4	0
Parabacteroides_merdae	2	1	0	2	2	0	4	0
Rothia_mucilaginosa	2	2	0	2	2	0	4	0
Actinomyces_odontolyticus	2	-2	0	2	1	1	4	1
Streptococcus_thermophilus	2	2	0	2	2	0	4	0
Sutterella_wadsworthensis	2	0	0	2	2	1	4	0
Veillonella_dispar	2	2	0	2	2	0	4	0
Veillonella_ratti	2	2	0	2	2	0	4	0
Bacteroides_fragilis	2	2	0	2	0	0	3	0
Bacteroides_ovatus	2	0	0	2	0	2	3	0
Bacteroides_stercoris	2	0	0	2	2	0	3	0
Bacteroides_thetaiotaomicron	2	0	0	2	0	1	3	0
Bacteroides_uniformis	2	0	0	2	1	0	3	0
Blautia_faecis	2	-1	0	2	-2	2	3	2
Blautia_luti	2	-1	0	2	-2	2	3	2
Citrobacter_freundii	2	2	0	0	2	-2	3	1
Clostridium_butyricum	2	0	-2	2	2	0	3	1
Clostridium_disporicum	2	0	0	2	-2	2	3	1
Clostridium_neonatale	2	0	0	2	2	-2	3	1
Clostridium_paraputrificum	2	0	0	2	2	0	3	0
Clostridium_tertium	2	0	0	2	-2	1	3	1
Coprobacillus_cateniformis	2	-2	1	2	-2	-1	3	3
Cronobacter_sakazakii	2	2	0	2	0	0	3	0
Eggerthella_lenta	2	2	0	2	-1	0	3	1
Clostridium_aldenense	2	-2	2	2	-2	-2	3	3
Enterococcus_faecium	2	2	0	-2	2	0	3	1
Fusicatenibacter_saccharivorans	2	0	0	2	-2	2	3	1
Gemmiger_formicilis	2	2	0	0	-2	2	3	1
Klebsiella_oxytoca	2	0	0	2	2	0	3	0
Atopobium_parvulum	2	2	0	2	0	0	3	0
Ruminococcus_gnavus	2	2	0	2	-2	-2	3	2
Negativicoccus_succinicivorans	2	0	0	2	2	0	3	0
Bacteroides_dorei	2	0	0	2	2	0	3	0
Bacteroides_vulgatus	2	2	0	2	0	0	3	0
Ruminococcus_torques	2	0	0	2	-2	2	3	1
Salmonella_enterica	2	2	0	0	2	0	3	0
Prevotella_copri	2	0	0	2	-2	2	3	1
Shigella_boydii	2	0	0	2	2	0	3	0
Shigella_flexneri	2	0	0	2	2	0	3	0
Shigella_sonnei	2	2	0	0	2	0	3	0
Staphylococcus_epidermidis	2	2	0	-1	2	0	3	1
Terrisporobacter_glycolicus	2	0	0	2	-2	2	3	1
Erysipelatoclostridium_ramosum	2	2	0	2	-2	-2	3	2
Varibaculum_cambriense	2	2	0	2	0	0	3	0
Actinomyces_lingnae	2	0	0	2	0	0	2	0
Eubacterium_rectale	2	0	0	0	-2	2	2	1
Eubacterium_desmolans	2	0	0	0	-2	2	2	1
Akkermansia_muciniphila	2	-2	0	2	-2	0	2	2
Anaerotruncus_colihominis	2	0	1	0	-2	-1	2	2
Bacteroides_acidifaciens	2	0	0	2	-1	0	2	1
Bacteroides_caccae	2	0	0	2	0	0	2	0
Peptoclostridium_difficile	2	0	-2	2	-2	-2	2	3
Clostridium_innocuum	2	0	0	2	-2	-2	2	2
Clostridium_nexile	2	0	0	2	-2	-2	2	2
Clostridium_ruminantium	2	-2	0	0	-2	2	2	2
Clostridium_symbiosum	2	0	0	2	-2	-2	2	2
Dolosigranulum_pigrum	0	2	0	2	0	0	2	0
Dorea_longicatena	2	-1	0	0	-2	2	2	2
Enterobacter_cloacae	2	0	0	0	2	0	2	0
Clostridium_citroniae	2	-2	0	2	-2	0	2	2
Clostridium_clostridioforme	2	0	0	2	-2	-2	2	2
Clostridium_sporosphaeroides	2	0	0	2	0	0	2	0
Flavonifractor_plautii	2	-2	0	2	-2	-2	2	3
Clostridium_hathewayi	2	-2	-2	2	-2	-2	2	4
Klebsiella_pneumoniae	2	0	0	2	0	-2	2	1
Lactobacillus_casei	0	0	0	2	2	0	2	0
Megasphaera_micronuciformis	2	-1	0	2	-2	0	2	2
Parasutterella_excrementihominis	2	0	0	0	-2	1	2	1
Roseburia_intestinalis	2	0	0	0	-2	2	2	1
Serratia_marcescens	2	2	0	0	0	-2	2	1
Shigella_dysenteriae	2	0	0	0	2	0	2	0
Staphylococcus_aureus	0	2	0	0	2	0	2	0
Streptococcus_agalactiae	0	2	0	0	2	0	2	0
Streptococcus_parasanguinis	0	2	0	0	0	2	2	0
Streptococcus_suis	2	0	0	2	0	0	2	0
Turicibacter_sanguinis	2	-2	0	0	-2	1	2	2
Veillonella_atypica	0	0	2	0	0	2	2	0
Veillonella_parvula	2	0	0	0	2	-2	2	1
Alistipes_finegoldii	0	0	0	0	-2	1	1	1
Anaerostipes_caccae	2	0	0	0	0	-2	1	1
Blautia_producta	2	0	0	0	0	-2	1	1
Dialister_invisus	0	-2	0	0	-2	1	1	2
Enterobacter_ludwigii	2	0	0	0	0	0	1	0
Gordonibacter_pamelaeae	0	0	2	0	0	0	1	0			0
Granulicatella_elegans	2	-2	0	0	0	0	1	1
Haemophilus_parainfluenzae	0	0	0	2	0	0	1	0
Intestinimonas_butyriciproducens	2	0	-1	0	0	0	1	1
Lactobacillus_rhamnosus	2	0	0	0	0	0	1	0
Lactobacillus_iners	0	0	0	0	2	0	1	0
Lactococcus_lactis	2	0	0	0	0	0	1	0
Pantoea_agglomerans	2	0	0	-2	0	0	1	1
Phascolarctobacterium_faecium	2	0	0	0	0	0	1	0
Roseburia_inulinivorans	2	-2	0	0	-2	0	1	2
Sutterella_stercoricanis	2	0	0	0	0	0	1	0
Clostridium_spiroforme	2	-2	0	0	0	0	1	1
Gemella_haemolysans	0	0	0	0	0	0	0	0
Gemella_sanguinis	0	0	0	0	0	0	0	0
Clostridium_indolis	0	0	0	0	0	-2	0	1
Streptococcus_sanguinis	0	0	0	0	0	0	0	0
Veillonella_rogosae	0	0	0	0	0	-1	0	1

### Sheet: Longum
Study Cohort	HillC_2017	IszattN_2019	Levin_A_2016	MF_L_2016	RussellJ_2019	StockholmJ_2018	Total Positive Association	Total Negative Association
Cohort-Type	IndustrializedUrban	IndustrializedUrban	IndustrializedUrban	IndustrializedUrban	IndustrializedUrban	IndustrializedUrban
Escherichia_coli	2	2	2	2	2	2	6	0
Rothia_mucilaginosa	2	2	2	2	2	2	6	0
Streptococcus_thermophilus	2	2	2	1	2	2	6	0
Collinsella_aerofaciens	2	2	2	0	2	2	5	0
Eggerthella_lenta	2	2	2	2	2	0	5	0
Enterococcus_faecalis	2	2	2	0	2	2	5	0
Finegoldia_magna	2	2	2	2	0	2	5	0
Actinomyces_odontolyticus	2	-2	2	2	2	1	5	1
Veillonella_dispar	2	2	2	0	1	2	5	0
Actinomyces_lingnae	2	-2	2	1	2	0	4	1
Citrobacter_freundii	0	2	2	2	-2	2	4	1
Clostridium_neonatale	2	0	2	2	-2	2	4	1
Clostridium_paraputrificum	2	0	2	0	2	2	4	0
Clostridium_perfringens	2	2	2	0	0	2	4	0
Enterococcus_faecium	0	2	2	0	2	2	4	0
Atopobium_parvulum	2	2	2	0	2	0	4	0
Parabacteroides_distasonis	2	2	2	-2	0	2	4	1
Shigella_sonnei	2	2	2	0	0	2	4	0
Erysipelatoclostridium_ramosum	2	2	2	2	0	0	4	0
Veillonella_ratti	2	0	2	0	1	2	4	0
Anaerostipes_hadrus	1	2	2	0	0	-2	3	1
Bacteroides_fragilis	2	2	2	0	0	0	3	0
Bacteroides_ovatus	2	0	2	-2	0	1	3	1
Bacteroides_stercoris	2	0	2	0	0	2	3	0
Clostridium_butyricum	2	0	2	0	0	2	3	0
Clostridium_innocuum	2	-2	2	2	0	-2	3	2
Cronobacter_sakazakii	2	2	2	0	0	0	3	0
Granulicatella_elegans	0	-2	2	1	2	0	3	1
Klebsiella_oxytoca	2	0	2	0	0	2	3	0
Ruminococcus_gnavus	2	2	2	0	0	0	3	0
Megasphaera_micronuciformis	0	-2	2	2	2	-2	3	2
Bacteroides_dorei	2	0	2	0	0	2	3	0
Bacteroides_vulgatus	2	2	2	-2	0	-1	3	2
Salmonella_enterica	0	2	2	0	0	2	3	0
Staphylococcus_epidermidis	0	2	2	0	0	2	3	0
Streptococcus_parasanguinis	0	2	2	0	2	0	3	0
Streptococcus_suis	2	0	2	0	1	0	3	0
Varibaculum_cambriense	2	2	2	0	0	0	3	0
Veillonella_parvula	0	0	2	2	0	2	3	0
Eubacterium_hallii	1	0	2	-2	0	-2	2	2
Anaerococcus_vaginalis	2	0	2	0	0	0	2	0
Bacteroides_caccae	2	0	2	-2	0	0	2	1
Bacteroides_thetaiotaomicron	2	0	2	-1	0	0	2	1
Bacteroides_uniformis	2	0	2	-2	0	0	2	1
Ruminococcus_obeum	2	-2	2	0	0	-2	2	2
Peptoclostridium_difficile	2	0	2	0	-2	-2	2	2
Clostridium_disporicum	2	0	2	0	0	-2	2	1
Clostridium_nexile	2	0	2	0	-2	-2	2	2
Dolosigranulum_pigrum	2	2	0	0	0	0	2	0
Clostridium_aldenense	2	-2	2	0	-2	-2	2	3
Faecalibacterium_prausnitzii	2	0	2	-2	0	-2	2	2
Flavonifractor_plautii	2	-2	2	0	-2	-2	2	3
Gemella_haemolysans	0	0	0	2	2	0	2	0
Gemella_sanguinis	0	0	0	2	1	0	2	0
Clostridium_hathewayi	2	-2	2	-2	-2	-2	2	4
Intestinibacter_bartlettii	2	-2	2	0	0	-2	2	2
Klebsiella_variicola	0	2	2	0	0	0	2	0
Eubacterium_eligens	1	-2	2	-2	-2	-2	2	4
Lactobacillus_casei	2	0	0	0	0	2	2	0
Roseburia_hominis	1	0	2	0	-2	-2	2	2
Ruminococcus_bromii	0	2	2	-2	0	-2	2	2
Ruminococcus_torques	2	-2	2	-2	0	-2	2	3
Serratia_marcescens	0	2	2	0	0	0	2	0
Shigella_boydii	0	0	2	0	0	2	2	0
Shigella_dysenteriae	0	0	2	0	0	2	2	0
Staphylococcus_aureus	0	2	0	0	0	2	2	0
Veillonella_atypica	0	0	2	2	0	0	2	0
Eubacterium_rectale	0	0	2	0	0	-2	1	1
Eubacterium_desmolans	0	0	2	-2	-2	-2	1	3
Akkermansia_muciniphila	0	-2	2	0	0	-2	1	2
Anaerostipes_caccae	0	0	2	0	-2	0	1	1
Blautia_faecis	0	-2	2	0	-2	-2	1	3
Blautia_glucerasea	0	0	2	0	0	0	1	0
Blautia_luti	0	-2	2	0	0	-2	1	2
Coprococcus_comes	0	0	2	0	-2	0	1	1
Dorea_longicatena	0	-2	2	-2	0	-2	1	3
Fusicatenibacter_saccharivorans	0	0	2	0	0	-2	1	1
Gardnerella_vaginalis	0	0	0	0	0	2	1	0
Gemmiger_formicilis	0	0	2	0	-1	-2	1	2
Haemophilus_haemolyticus	2	0	0	0	0	0	1	0
Haemophilus_parainfluenzae	2	0	0	0	0	0	1	0
Pseudomonas_aeruginosa	0	0	2	0	0	0	1	0
Streptococcus_salivarius	0	0	0	0	2	0	1	0
Terrisporobacter_glycolicus	0	0	2	0	-1	-2	1	2
Clostridium_spiroforme	0	-2	2	-2	-1	0	1	3
Veillonella_caviae	0	0	2	0	0	0	1	0
Gordonibacter_pamelaeae	0	0	0	0	0	0	0	0
Megamonas_funiformis	0	0	0	0	-1	0	0	1
Veillonella_rogosae	0	0	0	-1	-2	0	0	2

### Sheet: Adolescentis
Study Cohort	HillC_2017	Levin_A_2016	MF_L_2016	RussellJ_2019	StockholmJ_2018	Total Positive Association	Total Negative Association
Cohort-Type	IndustrializedUrban	IndustrializedUrban	IndustrializedUrban	IndustrializedUrban	IndustrializedUrban
Blautia_faecis	2	2	0	2	1	4	0
Ruminococcus_obeum	2	2	0	2	2	4	0
Collinsella_aerofaciens	2	2	0	2	2	4	0
Eubacterium_coprostanoligenes	2	2	0	2	2	4	0
Fusicatenibacter_saccharivorans	2	2	0	2	2	4	0
Actinomyces_odontolyticus	2	2	0	1	2	4	0
Terrisporobacter_glycolicus	2	2	0	1	1	4	0
Eubacterium_hallii	2	2	0	2	0	3	0
Bacteroides_caccae	2	2	0	0	1	3	0
Bacteroides_uniformis	2	2	0	2	0	3	0
Blautia_luti	2	2	0	2	0	3	0
Clostridium_butyricum	2	2	0	0	2	3	0
Clostridium_disporicum	2	2	0	1	0	3	0
Clostridium_hylemonae	2	2	0	-1	2	3	1
Clostridium_leptum	2	2	0	0	1	3	0
Coprobacillus_cateniformis	2	2	0	-1	1	3	1
Cronobacter_sakazakii	2	2	0	0	1	3	0
Enterobacter_mori	2	2	0	0	2	3	0
Enterococcus_faecalis	1	2	0	1	0	3	0
Escherichia_coli	2	2	0	-1	2	3	1
Faecalibacterium_prausnitzii	2	2	0	2	0	3	0
Clostridium_sporosphaeroides	2	2	0	0	2	3	0
Finegoldia_magna	2	2	0	0	2	3	0
Intestinibacter_bartlettii	2	2	0	1	0	3	0
Eubacterium_eligens	2	2	0	2	0	3	0
Atopobium_parvulum	2	2	0	2	0	3	0
Negativicoccus_succinicivorans	2	2	0	0	2	3	0
Parabacteroides_merdae	2	2	0	0	2	3	0
Roseburia_faecis	2	2	0	2	0	3	0
Roseburia_hominis	2	2	0	2	0	3	0
Roseburia_intestinalis	0	2	0	2	1	3	0
Rothia_mucilaginosa	2	2	0	0	2	3	0
Ruminococcus_bromii	2	2	0	2	0	3	0
Ruminococcus_torques	2	2	0	2	0	3	0
Prevotella_copri	2	2	0	2	0	3	0
Shigella_boydii	2	2	0	0	2	3	0
Shigella_flexneri	2	2	0	-1	2	3	1
Shigella_sonnei	2	2	0	0	2	3	0
Streptococcus_thermophilus	2	2	0	0	2	3	0
Sutterella_wadsworthensis	2	2	0	0	2	3	0
Actinomyces_lingnae	2	2	0	0	0	2	0
Eubacterium_rectale	0	2	0	2	0	2	0
Eubacterium_desmolans	0	2	0	2	0	2	0
Akkermansia_muciniphila	0	2	0	2	-2	2	1
Anaerococcus_vaginalis	2	2	0	0	0	2	0
Anaerostipes_hadrus	2	2	0	0	0	2	0
Bacteroides_acidifaciens	2	2	0	0	0	2	0
Bacteroides_cellulosilyticus	2	0	0	0	2	2	0
Bacteroides_finegoldii	0	2	0	0	1	2	0
Bacteroides_fragilis	2	2	0	0	-2	2	1
Bacteroides_ovatus	2	2	0	0	-2	2	1
Bacteroides_stercoris	2	2	0	0	0	2	0
Bacteroides_thetaiotaomicron	2	2	0	0	0	2	0
Bilophila_wadsworthia	0	2	0	0	2	2	0
Blautia_glucerasea	2	2	0	0	0	2	0
Blautia_wexlerae	2	2	0	0	0	2	0
Peptoclostridium_difficile	2	2	0	-2	0	2	1
Clostridium_innocuum	2	2	0	-2	0	2	1
Clostridium_neonatale	2	2	0	0	0	2	0
Clostridium_nexile	2	2	0	-2	0	2	1
Clostridium_paraputrificum	2	2	0	0	0	2	0
Clostridium_perfringens	2	2	0	0	0	2	0
Clostridium_ruminantium	0	2	0	1	0	2	0
Clostridium_sartagoforme	2	2	0	0	0	2	0
Clostridium_symbiosum	2	2	0	0	0	2	0
Clostridium_tertium	2	2	0	0	0	2	0
Dialister_propionicifaciens	0	2	0	0	2	2	0
Dorea_formicigenerans	0	0	0	1	2	2	0
Dorea_longicatena	0	2	0	1	0	2	0
Eggerthella_lenta	2	2	0	0	0	2	0
Clostridium_aldenense	2	2	0	-1	0	2	1
Clostridium_citroniae	2	2	0	0	0	2	0
Clostridium_clostridioforme	2	2	0	-2	0	2	1
Flavonifractor_plautii	2	2	0	-1	0	2	1
Gemmiger_formicilis	0	2	0	2	0	2	0
Haemophilus_parainfluenzae	2	0	0	0	2	2	0
Clostridium_hathewayi	2	2	0	-2	0	2	1
Intestinimonas_butyriciproducens	0	2	0	2	0	2	0
Klebsiella_oxytoca	2	2	0	0	0	2	0
Klebsiella_pneumoniae	2	2	0	0	0	2	0
Lactobacillus_casei	2	0	0	0	2	2	0
Ruminococcus_gnavus	2	2	0	-2	0	2	1
Megasphaera_elsdenii	2	2	0	0	0	2	0
Megasphaera_micronuciformis	2	2	0	0	0	2	0
Oscillibacter_valericigenes	2	2	0	0	0	2	0
Parabacteroides_distasonis	2	2	0	0	0	2	0
Bacteroides_dorei	2	2	0	0	0	2	0
Bacteroides_vulgatus	2	2	0	0	0	2	0
Ruminococcus_lactaris	2	2	0	0	0	2	0
Salmonella_enterica	0	2	0	0	2	2	0
Shigella_dysenteriae	0	2	0	0	2	2	0
Staphylococcus_epidermidis	0	2	0	0	2	2	0
Streptococcus_suis	2	2	0	0	0	2	0
Subdoligranulum_variabile	0	2	0	2	0	2	0
Sutterella_stercoricanis	0	2	0	0	2	2	0
Erysipelatoclostridium_ramosum	2	2	0	-2	0	2	1
Turicibacter_sanguinis	0	2	0	1	0	2	0
Varibaculum_cambriense	2	2	0	0	0	2	0
Veillonella_dispar	2	2	0	0	0	2	0
Veillonella_parvula	0	2	0	0	2	2	0
Veillonella_ratti	2	2	0	0	0	2	0
Ruminiclostridium_thermocellum	0	0	0	1	0	1	0
Adlercreutzia_equolifaciens	0	0	0	2	0	1	0
Alistipes_putredinis	0	0	0	2	0	1	0
Anaerostipes_caccae	0	2	0	-2	0	1	1
Anaerotruncus_colihominis	0	2	0	0	0	1	0
Blautia_producta	0	2	0	-2	0	1	1
Citrobacter_freundii	0	2	0	-2	0	1	1
Clostridium_baratii	2	0	0	0	0	1	0
Clostridium_scindens	0	2	0	0	0	1	0
Coprococcus_comes	0	2	0	0	0	1	0
Dolosigranulum_pigrum	2	0	0	0	0	1	0
Enterococcus_faecium	0	2	0	0	0	1	0
Gardnerella_vaginalis	0	0	0	0	2	1	0
Granulicatella_elegans	0	2	0	-2	0	1	1
Haemophilus_haemolyticus	2	0	0	0	0	1	0
Helicobacter_pylori	0	-2	0	0	2	1	1
Klebsiella_variicola	0	2	0	0	0	1	0
Lactobacillus_rhamnosus	0	2	0	0	0	1	0
Lactobacillus_iners	0	0	0	0	2	1	0
Lactococcus_lactis	0	2	0	0	0	1	0
Odoribacter_splanchnicus	0	0	0	0	2	1	0
Pantoea_agglomerans	0	2	0	0	0	1	0
Parasutterella_excrementihominis	0	2	0	0	0	1	0
Phascolarctobacterium_faecium	0	2	0	0	0	1	0
Pseudomonas_aeruginosa	0	2	0	0	0	1	0
Roseburia_inulinivorans	0	2	0	0	0	1	0
Rothia_amarae	0	2	0	0	0	1	0
Serratia_marcescens	0	2	0	-2	0	1	1
Staphylococcus_aureus	0	0	0	0	2	1	0
Streptococcus_agalactiae	0	0	0	0	2	1	0
Streptococcus_parasanguinis	0	2	0	0	0	1	0
Clostridium_spiroforme	0	2	0	0	0	1	0
Veillonella_atypica	0	2	0	0	0	1	0
Veillonella_caviae	0	2	0	0	0	1	0
Alistipes_finegoldii	0	0	0	0	0	0	0
Barnesiella_intestinihominis	0	0	0	0	0	0	0
Butyrivibrio_fibrisolvens	0	0	0	0	0	0	0
Clostridium_quinii	0	0	0	0	0	0	0
Dialister_invisus	0	0	0	0	0	0	0
Erwinia_psidii	0	0	0	-1	0	0	1
Gemella_haemolysans	0	0	0	0	0	0	0
Gemella_sanguinis	0	0	0	0	0	0	0
Gordonibacter_pamelaeae	0	0	0	0	0	0	0
Haemophilus_sputorum	0	0	0	0	0	0	0
Clostridium_indolis	0	0	0	-2	0	0	1
Lactobacillus_hominis	0	0	0	0	0	0	0
Megamonas_funiformis	0	0	0	0	0	0	0
Clostridium_hiranonis	0	0	0	0	0	0	0
Ruminococcus_albus	0	0	0	0	0	0	0
Streptococcus_salivarius	0	0	0	0	0	0	0
Streptococcus_sanguinis	0	0	0	0	0	0	0
Streptococcus_vestibularis	0	0	0	0	0	0	0
Veillonella_tobetsuensis	0	0	0	0	0	0	0

### Sheet: Pseudocatenulatum
Study Cohort	HillC_2017	IszattN_2019	Levin_A_2016	MF_L_2016	RussellJ_2019	StockholmJ_2018	Total Positive Association	Total Negative Association
Cohort-Type	IndustrializedUrban	IndustrializedUrban	IndustrializedUrban	IndustrializedUrban	IndustrializedUrban	IndustrializedUrban
Anaerostipes_hadrus	2	2	2	2	2	1	6	0
Collinsella_aerofaciens	2	2	2	2	2	2	6	0
Parabacteroides_distasonis	2	2	2	2	1	2	6	0
Bacteroides_vulgatus	2	2	2	2	2	2	6	0
Bacteroides_fragilis	2	2	2	2	0	2	5	0
Bacteroides_thetaiotaomicron	2	0	2	2	2	2	5	0
Bacteroides_uniformis	2	0	2	2	2	2	5	0
Ruminococcus_torques	2	-2	2	2	1	2	5	1
Sutterella_wadsworthensis	2	0	2	1	2	2	5	0
Eubacterium_desmolans	0	0	2	2	2	2	4	0
Eubacterium_hallii	1	0	2	2	2	0	4	0
Bacteroides_ovatus	2	0	2	2	0	2	4	0
Ruminococcus_obeum	2	0	2	1	1	0	4	0
Dorea_longicatena	0	-2	2	2	2	2	4	1
Eggerthella_lenta	2	2	2	2	0	0	4	0
Enterococcus_faecalis	2	2	2	0	1	0	4	0
Faecalibacterium_prausnitzii	2	0	2	2	2	0	4	0
Finegoldia_magna	2	2	2	0	0	2	4	0
Bacteroides_dorei	2	0	2	0	1	2	4	0
Rothia_mucilaginosa	2	2	2	0	0	2	4	0
Ruminococcus_bromii	0	2	2	2	2	0	4	0
Shigella_sonnei	2	2	2	0	0	2	4	0
Streptococcus_thermophilus	2	2	2	0	0	2	4	0
Akkermansia_muciniphila	2	-2	2	2	0	0	3	1
Alistipes_finegoldii	0	0	0	2	2	1	3	0
Anaerococcus_vaginalis	2	1	2	0	0	0	3	0
Bacteroides_acidifaciens	1	0	2	0	0	2	3	0
Bacteroides_xylanisolvens	2	0	2	0	0	2	3	0
Clostridium_butyricum	2	0	2	0	0	2	3	0
Clostridium_disporicum	1	0	2	0	1	0	3	0
Clostridium_perfringens	1	2	2	0	0	0	3	0
Coprobacillus_cateniformis	2	-2	2	2	-1	0	3	2
Cronobacter_sakazakii	1	2	2	0	0	0	3	0
Dialister_propionicifaciens	0	0	2	2	0	2	3	0
Dorea_formicigenerans	0	-2	0	2	2	2	3	1
Clostridium_aldenense	2	-2	2	2	0	0	3	1
Enterococcus_faecium	0	2	2	0	1	0	3	0
Escherichia_coli	2	2	2	-2	0	0	3	1
Flavonifractor_plautii	2	-2	2	2	-2	0	3	2
Gemmiger_formicilis	0	0	2	0	2	2	3	0
Eubacterium_eligens	0	-2	2	2	2	0	3	1
Atopobium_parvulum	2	2	2	0	0	0	3	0
Ruminococcus_gnavus	2	2	2	0	-2	0	3	1
Negativicoccus_succinicivorans	2	0	2	0	0	1	3	0
Parabacteroides_merdae	2	0	2	0	0	2	3	0
Actinomyces_odontolyticus	2	-2	2	0	0	1	3	1
Shigella_flexneri	1	0	2	0	0	2	3	0
Staphylococcus_epidermidis	-2	2	2	0	0	2	3	1
Erysipelatoclostridium_ramosum	2	2	2	-2	-2	0	3	2
Varibaculum_cambriense	2	2	2	0	0	0	3	0
Veillonella_dispar	2	1	2	0	0	-2	3	1
Actinomyces_lingnae	2	-2	2	0	0	0	2	1
Eubacterium_rectale	0	0	2	0	2	0	2	0
Blautia_faecis	0	-2	2	0	2	0	2	1
Blautia_luti	0	-2	2	0	2	0	2	1
Peptoclostridium_difficile	2	0	2	0	-2	0	2	1
Clostridium_innocuum	2	0	2	0	-2	0	2	1
Clostridium_neonatale	2	0	2	-2	-2	0	2	2
Clostridium_paraputrificum	2	0	2	0	0	0	2	0
Dolosigranulum_pigrum	2	2	0	0	0	0	2	0
Haemophilus_parainfluenzae	2	0	0	0	0	1	2	0
Intestinibacter_bartlettii	2	0	2	0	0	0	2	0
Klebsiella_oxytoca	2	0	2	0	0	0	2	0
Lactobacillus_casei	2	0	0	0	0	2	2	0
Roseburia_faecis	0	0	2	0	2	0	2	0
Salmonella_enterica	0	2	2	0	0	0	2	0
Shigella_boydii	0	0	2	0	0	2	2	0
Staphylococcus_aureus	0	2	0	0	0	2	2	0
Streptococcus_parasanguinis	0	2	2	0	0	0	2	0
Streptococcus_suis	2	0	2	0	0	0	2	0
Terrisporobacter_glycolicus	0	0	2	0	2	0	2	0
Turicibacter_sanguinis	0	-2	2	2	0	0	2	1
Veillonella_ratti	2	0	2	0	0	0	2	0
Blautia_glucerasea	0	0	2	0	0	0	1	0
Butyrivibrio_fibrisolvens	0	0	0	2	0	0	1	0
Clostridium_ruminantium	0	-2	2	0	0	0	1	1
Clostridium_sartagoforme	0	0	2	0	0	0	1	0
Dialister_invisus	0	-2	0	2	0	0	1	1
Enterobacter_cloacae	0	0	2	0	0	0	1	0
Enterobacter_ludwigii	0	0	2	0	0	0	1	0
Gardnerella_vaginalis	0	0	0	0	0	2	1	0
Granulicatella_elegans	0	-2	2	0	0	0	1	1
Haemophilus_haemolyticus	2	0	0	0	0	0	1	0
Intestinimonas_butyriciproducens	0	0	2	0	0	0	1	0
Klebsiella_variicola	0	0	2	0	0	0	1	0
Lactobacillus_rhamnosus	0	0	2	0	0	0	1	0
Lactococcus_lactis	0	0	2	0	0	0	1	0
Megasphaera_elsdenii	0	0	2	0	0	0	1	0
Megasphaera_micronuciformis	0	-2	2	-1	0	0	1	2
Pantoea_agglomerans	-2	0	2	0	0	0	1	1
Bacteroides_massiliensis	0	0	2	0	0	0	1	0
Pseudomonas_aeruginosa	0	0	2	0	0	0	1	0
Rothia_amarae	0	0	2	0	0	0	1	0
Veillonella_atypica	0	0	2	0	0	0	1	0
Veillonella_caviae	0	0	2	0	0	0	1	0
Veillonella_rogosae	0	0	0	1	0	0	1	0
Bacteroides_cellulosilyticus	0	0	0	0	0	0	0	0
Erwinia_psidii	0	0	0	0	0	0	0	0
Gemella_haemolysans	0	0	0	0	0	0	0	0
Gemella_sanguinis	0	0	0	0	0	0	0	0
Helicobacter_pylori	0	0	-2	0	0	0	0	1
Streptococcus_sanguinis	0	0	0	0	0	0	0	0

### Sheet: Bifidum
Study Cohort	HillC_2017	IszattN_2019	Levin_A_2016	MF_L_2016	RussellJ_2019	StockholmJ_2018	Total Positive Association	Total Negative Association
Cohort-Type	IndustrializedUrban	IndustrializedUrban	IndustrializedUrban	IndustrializedUrban	IndustrializedUrban	IndustrializedUrban
Collinsella_aerofaciens	2	2	2	2	2	2	6	0
Eubacterium_hallii	2	2	2	2	2	-2	5	1
Rothia_mucilaginosa	2	2	2	0	2	2	5	0
Veillonella_ratti	2	2	2	0	2	2	5	0
Anaerostipes_hadrus	2	2	2	1	0	-2	4	1
Bacteroides_fragilis	2	2	2	0	0	2	4	0
Enterococcus_faecalis	2	2	2	0	2	0	4	0
Enterococcus_faecium	0	2	2	0	2	2	4	0
Escherichia_coli	2	2	2	0	0	2	4	0
Finegoldia_magna	2	2	2	0	0	2	4	0
Atopobium_parvulum	2	1	2	0	2	0	4	0
Parabacteroides_distasonis	2	2	2	0	0	2	4	0
Parabacteroides_merdae	2	2	2	0	-1	2	4	1
Bacteroides_vulgatus	2	2	2	0	0	2	4	0
Ruminococcus_bromii	2	2	2	1	0	-2	4	1
Shigella_sonnei	2	2	2	0	0	1	4	0
Streptococcus_thermophilus	2	2	2	0	0	2	4	0
Sutterella_wadsworthensis	2	0	2	2	0	2	4	0
Veillonella_dispar	2	2	2	0	0	2	4	0
Actinomyces_lingnae	2	0	2	0	2	0	3	0
Anaerococcus_vaginalis	2	1	2	0	0	0	3	0
Bacteroides_ovatus	2	0	2	0	0	2	3	0
Bacteroides_uniformis	2	0	2	0	-1	1	3	1
Ruminococcus_obeum	2	2	2	0	0	-2	3	1
Clostridium_butyricum	2	0	2	0	0	2	3	0
Clostridium_innocuum	2	2	2	0	-2	-2	3	2
Clostridium_neonatale	2	0	2	0	-2	2	3	1
Clostridium_paraputrificum	2	0	2	0	0	2	3	0
Clostridium_perfringens	0	2	2	0	0	2	3	0
Cronobacter_sakazakii	2	2	2	0	0	0	3	0
Eggerthella_lenta	2	2	2	0	0	-2	3	1
Enterobacter_mori	2	0	2	0	0	2	3	0
Faecalibacterium_prausnitzii	2	2	2	0	0	-2	3	1
Intestinibacter_bartlettii	2	2	2	0	0	-2	3	1
Klebsiella_oxytoca	2	0	2	0	0	2	3	0
Eubacterium_eligens	2	0	2	2	0	-2	3	1
Ruminococcus_gnavus	2	2	2	0	-2	0	3	1
Megasphaera_micronuciformis	2	0	2	2	0	-2	3	1
Bacteroides_dorei	2	0	2	0	0	2	3	0
Actinomyces_odontolyticus	2	-2	2	0	2	0	3	1
Shigella_flexneri	2	0	2	0	0	2	3	0
Staphylococcus_epidermidis	-2	2	2	0	0	2	3	1
Streptococcus_parasanguinis	0	2	2	0	2	0	3	0
Erysipelatoclostridium_ramosum	2	2	2	-1	-2	0	3	2
Varibaculum_cambriense	2	2	2	0	0	0	3	0
Eubacterium_rectale	0	0	2	0	2	-2	2	1
Akkermansia_muciniphila	2	-1	2	0	0	-2	2	2
Bacteroides_acidifaciens	2	0	2	0	-2	-2	2	2
Bacteroides_caccae	2	0	2	0	0	0	2	0
Bacteroides_stercoris	2	0	2	0	0	0	2	0
Bacteroides_thetaiotaomicron	2	0	2	0	0	0	2	0
Bacteroides_xylanisolvens	2	0	2	0	0	0	2	0
Blautia_faecis	2	0	2	0	0	-2	2	1
Blautia_luti	2	0	2	0	0	-2	2	1
Blautia_wexlerae	2	0	2	0	0	0	2	0
Peptoclostridium_difficile	2	0	2	-2	-2	-2	2	3
Clostridium_disporicum	2	0	2	0	0	0	2	0
Clostridium_leptum	2	0	2	0	-2	-2	2	2
Clostridium_nexile	2	0	2	0	-2	-2	2	2
Clostridium_symbiosum	2	0	2	0	-2	-2	2	2
Clostridium_tertium	2	0	2	0	0	-2	2	1
Coprobacillus_cateniformis	2	-2	2	0	-2	-2	2	3
Dolosigranulum_pigrum	2	2	0	0	0	0	2	0
Dorea_longicatena	0	0	2	0	2	-2	2	1
Enterobacter_cloacae	0	0	2	0	0	2	2	0
Clostridium_aldenense	2	-2	2	0	-2	-2	2	3
Clostridium_sporosphaeroides	2	0	2	0	-1	-2	2	2
Flavonifractor_plautii	2	-2	2	0	-2	-2	2	3
Fusicatenibacter_saccharivorans	2	0	2	0	0	-2	2	1
Granulicatella_elegans	0	0	2	0	2	0	2	0
Clostridium_hathewayi	2	-2	2	-2	-2	-2	2	4
Klebsiella_pneumoniae	2	0	2	0	0	0	2	0
Lactobacillus_casei	2	0	0	0	0	2	2	0
Megasphaera_elsdenii	2	0	2	0	0	0	2	0
Negativicoccus_succinicivorans	2	0	2	0	0	0	2	0
Ruminococcus_lactaris	2	0	2	0	-2	-2	2	2
Ruminococcus_torques	2	0	2	0	0	-2	2	1
Salmonella_enterica	0	2	2	0	0	0	2	0
Prevotella_copri	2	0	2	0	0	-2	2	1
Serratia_marcescens	0	2	2	0	0	0	2	0
Staphylococcus_aureus	0	2	0	0	0	2	2	0
Streptococcus_agalactiae	0	2	0	0	0	2	2	0
Streptococcus_suis	2	0	2	0	0	0	2	0
Veillonella_atypica	0	0	2	2	0	0	2	0
Anaerostipes_caccae	0	0	2	-2	-2	0	1	2
Bilophila_wadsworthia	0	0	2	0	0	0	1	0
Blautia_producta	0	0	2	0	-2	0	1	1
Butyrivibrio_fibrisolvens	0	0	0	2	0	0	1	0
Citrobacter_freundii	0	0	2	0	-2	0	1	1
Dialister_propionicifaciens	0	0	2	0	0	-2	1	1
Gardnerella_vaginalis	0	0	0	0	0	2	1	0
Gemella_haemolysans	0	0	0	0	2	0	1	0
Gordonibacter_pamelaeae	0	0	0	1	0	0	1	0
Haemophilus_haemolyticus	2	0	0	0	0	0	1	0
Haemophilus_parainfluenzae	2	0	0	0	0	0	1	0
Lactobacillus_rhamnosus	0	0	2	0	0	0	1	0
Lactobacillus_iners	0	0	0	0	0	2	1	0
Lactococcus_lactis	0	0	2	0	0	0	1	0
Clostridium_hiranonis	0	0	0	2	0	0	1	0
Phascolarctobacterium_faecium	0	0	2	0	0	0	1	0
Pseudomonas_aeruginosa	0	0	2	0	0	0	1	0
Roseburia_intestinalis	0	0	2	0	0	-2	1	1
Rothia_amarae	0	0	2	0	0	0	1	0
Shigella_boydii	0	0	2	0	0	0	1	0
Shigella_dysenteriae	0	0	2	0	0	0	1	0
Streptococcus_salivarius	0	0	0	0	2	0	1	0
Clostridium_spiroforme	0	0	2	0	0	0	1	0
Veillonella_caviae	0	0	2	0	0	0	1	0
Veillonella_parvula	0	0	2	0	0	0	1	0
Veillonella_rogosae	0	0	0	1	-2	0	1	1
Alistipes_finegoldii	0	0	0	0	0	-2	0	1
Dialister_invisus	0	-2	0	0	0	-2	0	2
Erwinia_psidii	0	0	0	0	0	0	0	0
Gemella_sanguinis	0	0	0	0	0	0	0	0
Haemophilus_sputorum	0	0	0	0	0	0	0	0
Megamonas_funiformis	0	0	0	0	-2	0	0	1
Odoribacter_splanchnicus	0	0	0	0	0	-2	0	1
Streptococcus_sanguinis	0	0	0	0	0	0	0	0
Streptococcus_vestibularis	0	0	0	0	0	0	0	0

### Sheet: Breve
Study Cohort	HillC_2017	IszattN_2019	Levin_A_2016	MF_L_2016	RussellJ_2019	StockholmJ_2018	Total Positive Association	Total Negative Association
Cohort-Type	IndustrializedUrban	IndustrializedUrban	IndustrializedUrban	IndustrializedUrban	IndustrializedUrban	IndustrializedUrban
Escherichia_coli	2	2	2	2	2	2	6	0
Rothia_mucilaginosa	2	2	2	1	2	2	6	0
Enterococcus_faecalis	2	2	2	0	2	2	5	0
Actinomyces_odontolyticus	2	-2	2	2	2	2	5	1
Shigella_sonnei	2	2	2	0	2	2	5	0
Collinsella_aerofaciens	2	2	2	0	0	2	4	0			0
Cronobacter_sakazakii	2	2	2	0	0	2	4	0
Eggerthella_lenta	2	2	2	0	0	2	4	0
Enterococcus_faecium	0	2	2	0	2	2	4	0
Finegoldia_magna	2	2	2	0	0	2	4	0
Megasphaera_micronuciformis	1	-2	2	2	2	0	4	1
Parabacteroides_distasonis	2	2	2	-1	-2	1	4	2
Streptococcus_thermophilus	2	2	2	0	0	2	4	0
Veillonella_dispar	2	0	2	0	2	2	4	0
Veillonella_ratti	2	0	2	0	2	2	4	0
Actinomyces_lingnae	2	0	2	0	1	0	3	0
Anaerococcus_vaginalis	2	1	2	0	0	0	3	0
Bacteroides_fragilis	2	2	2	0	0	0	3	0
Ruminococcus_obeum	2	0	2	2	-2	-2	3	2
Clostridium_butyricum	2	0	2	0	0	2	3	0
Clostridium_innocuum	2	-2	2	2	0	-2	3	2
Clostridium_neonatale	2	0	2	0	0	2	3	0
Clostridium_paraputrificum	2	0	2	0	0	2	3	0
Atopobium_parvulum	2	2	2	0	0	0	3	0
Bacteroides_dorei	2	0	2	0	0	1	3	0
Bacteroides_vulgatus	2	2	2	0	0	-2	3	1
Salmonella_enterica	0	2	2	0	0	2	3	0
Shigella_boydii	0	0	2	0	1	2	3	0
Staphylococcus_epidermidis	-1	2	2	0	0	2	3	1
Streptococcus_parasanguinis	0	2	2	0	2	0	3	0
Erysipelatoclostridium_ramosum	2	0	2	2	0	0	3	0
Varibaculum_cambriense	2	2	2	0	0	0	3	0
Veillonella_atypica	0	0	2	2	2	0	3	0
Veillonella_parvula	0	0	2	0	2	2	3	0
Eubacterium_hallii	2	0	2	-2	-2	-2	2	3
Anaerostipes_hadrus	2	0	2	0	-2	-2	2	2
Bacteroides_thetaiotaomicron	2	0	2	0	0	0	2	0
Bacteroides_uniformis	2	0	2	0	0	0	2	0
Bacteroides_xylanisolvens	2	0	2	0	0	0	2	0
Citrobacter_freundii	0	0	2	2	0	0	2	0
Peptoclostridium_difficile	2	0	2	0	0	-1	2	1
Clostridium_disporicum	2	0	2	0	-2	-2	2	2
Clostridium_nexile	2	0	2	0	-2	-2	2	2
Clostridium_perfringens	0	0	2	0	0	2	2	0
Clostridium_symbiosum	2	0	2	0	-2	-2	2	2
Dolosigranulum_pigrum	2	2	0	0	0	0	2	0
Faecalibacterium_prausnitzii	2	0	2	0	-2	-2	2	2
Flavonifractor_plautii	2	-2	2	0	-2	-2	2	3
Gemella_haemolysans	0	0	0	2	2	0	2	0
Haemophilus_parainfluenzae	2	0	0	0	-1	2	2	1
Clostridium_hathewayi	2	-2	2	0	-2	-2	2	3
Intestinibacter_bartlettii	2	0	2	0	-2	-2	2	2
Lactobacillus_casei	2	0	0	0	0	2	2	0
Ruminococcus_gnavus	2	0	2	0	0	0	2	0
Ruminococcus_bromii	0	2	2	-1	-2	-2	2	3
Ruminococcus_torques	2	0	2	0	-2	-2	2	2
Serratia_marcescens	0	2	2	0	0	0	2	0
Shigella_dysenteriae	0	0	2	0	0	2	2	0
Staphylococcus_aureus	0	2	0	0	0	2	2	0
Streptococcus_agalactiae	0	2	0	0	0	2	2	0
Streptococcus_suis	2	0	2	0	0	0	2	0
Veillonella_caviae	0	0	2	0	2	0	2	0
Eubacterium_rectale	0	0	2	0	-2	-2	1	2
Akkermansia_muciniphila	0	0	2	0	0	-2	1	1
Anaerotruncus_colihominis	0	0	2	0	-2	-2	1	2
Blautia_luti	0	-2	2	0	-2	-2	1	3
Dorea_longicatena	0	-2	2	-2	0	-2	1	3
Enterobacter_ludwigii	0	0	2	0	0	0	1	0
Gardnerella_vaginalis	0	0	0	0	0	2	1	0
Gemmiger_formicilis	0	0	2	0	-2	-2	1	2
Granulicatella_elegans	0	-2	2	0	0	0	1	1
Haemophilus_haemolyticus	2	0	0	0	0	0	1	0
Klebsiella_pneumoniae	0	0	2	0	-1	0	1	1
Klebsiella_variicola	0	0	2	0	0	0	1	0
Lactobacillus_rhamnosus	0	0	2	0	0	0	1	0
Lactobacillus_hominis	0	2	0	0	0	0	1	0
Pantoea_agglomerans	-2	0	2	0	0	0	1	1
Roseburia_hominis	0	0	2	0	-2	-2	1	2
Clostridium_spiroforme	0	-2	2	0	-2	0	1	2
Propionibacterium_acnes	0	0	0	0	0	0	0	0
Dialister_invisus	0	-2	0	0	0	-2	0	2
Dorea_formicigenerans	0	0	0	-2	-2	-2	0	3
Gemella_sanguinis	0	0	0	0	0	0	0	0
Streptococcus_salivarius	0	0	0	0	0	0	0	0
Streptococcus_vestibularis	0	0	0	0	0	0	0	0
Veillonella_rogosae	0	0	0	0	-2	0	0	1

### Sheet: Dentium
Study Cohort	HillC_2017	IszattN_2019	Levin_A_2016	MF_L_2016	RussellJ_2019	StockholmJ_2018	Total Positive Association	Total Negative Association
Cohort-Type	IndustrializedUrban	IndustrializedUrban	IndustrializedUrban	IndustrializedUrban	IndustrializedUrban	IndustrializedUrban
Clostridium_neonatale	2	0	2	2	1	2	5	0
Citrobacter_freundii	2	0	2	2	0	2	4	0
Clostridium_innocuum	2	0	2	2	2	-2	4	1
Clostridium_paraputrificum	2	0	2	0	2	2	4	0
Eggerthella_lenta	2	0	2	2	2	0	4	0
Clostridium_aldenense	2	0	2	2	2	-2	4	1
Escherichia_coli	2	0	2	2	0	2	4	0
Finegoldia_magna	2	0	2	2	0	2	4	0
Megasphaera_micronuciformis	2	0	2	2	2	0	4	0
Actinomyces_odontolyticus	2	0	2	2	0	2	4	0
Streptococcus_thermophilus	2	0	2	0	1	2	4	0
Erysipelatoclostridium_ramosum	2	0	2	2	2	0	4	0
Veillonella_atypica	2	0	2	2	2	0	4	0
Veillonella_parvula	2	0	2	2	0	2	4	0
Veillonella_ratti	2	0	2	0	2	2	4	0
Anaerostipes_hadrus	2	0	2	0	2	-2	3	1
Bacteroides_stercoris	2	0	2	0	0	2	3	0
Bacteroides_thetaiotaomicron	2	0	2	0	0	2	3	0
Bacteroides_uniformis	2	0	2	-2	-1	1	3	2
Ruminococcus_obeum	2	0	2	2	0	-2	3	1
Clostridium_butyricum	2	0	2	0	0	2	3	0
Clostridium_disporicum	2	0	2	0	1	0	3	0
Clostridium_nexile	2	0	2	0	2	-2	3	1
Clostridium_perfringens	2	0	2	0	0	2	3	0
Collinsella_aerofaciens	2	0	2	-2	0	2	3	1
Coprobacillus_cateniformis	2	0	2	0	2	-2	3	1
Enterobacter_cloacae	2	0	2	0	0	2	3	0
Enterobacter_mori	2	0	2	0	0	2	3	0
Enterococcus_faecalis	2	0	2	0	0	2	3	0
Flavonifractor_plautii	2	0	2	0	1	0	3	0
Clostridium_hathewayi	2	0	2	0	1	-2	3	1
Intestinibacter_bartlettii	2	0	2	0	1	-2	3	1
Klebsiella_oxytoca	2	0	2	0	0	2	3	0
Ruminococcus_gnavus	2	0	2	0	1	0	3	0
Negativicoccus_succinicivorans	2	0	2	0	0	2	3	0
Parabacteroides_merdae	2	0	2	0	-1	2	3	1
Bacteroides_dorei	2	0	2	0	0	2	3	0
Rothia_mucilaginosa	2	0	2	0	0	2	3	0
Shigella_flexneri	2	0	2	0	0	2	3	0
Streptococcus_suis	2	0	2	0	1	0	3	0
Veillonella_dispar	2	0	2	0	0	2	3	0
Anaerococcus_vaginalis	2	0	2	0	0	0	2	0
Bacteroides_acidifaciens	2	0	2	0	0	-1	2	1
Bacteroides_caccae	2	0	2	-2	0	0	2	1
Bacteroides_fragilis	2	0	2	0	0	0	2	0
Bacteroides_ovatus	2	0	2	-2	0	0	2	1
Bacteroides_xylanisolvens	2	0	2	0	0	0	2	0
Blautia_luti	2	0	2	0	-1	-2	2	2
Clostridium_leptum	2	0	2	0	-2	-2	2	2
Clostridium_ruminantium	0	0	2	0	2	-2	2	1
Clostridium_clostridioforme	2	0	2	0	0	-2	2	1
Enterococcus_faecium	-1	0	2	0	0	2	2	1
Faecalibacterium_prausnitzii	2	0	2	-2	0	-2	2	2
Clostridium_sporosphaeroides	2	0	2	0	0	0	2	0
Fusicatenibacter_saccharivorans	2	0	2	0	0	-2	2	1
Haemophilus_parainfluenzae	2	0	0	0	0	2	2	0
Klebsiella_pneumoniae	2	0	2	0	-2	0	2	1
Lactobacillus_casei	2	0	0	0	0	2	2	0
Atopobium_parvulum	2	0	2	0	0	0	2	0
Megasphaera_elsdenii	2	0	2	0	0	0	2	0
Parabacteroides_distasonis	2	0	2	-2	-1	0	2	2
Bacteroides_vulgatus	2	0	2	0	0	0	2	0
Ruminococcus_bromii	2	0	2	0	0	-2	2	1
Ruminococcus_torques	2	0	2	-2	0	-2	2	2
Prevotella_copri	2	0	2	0	0	-2	2	1
Staphylococcus_epidermidis	0	0	2	0	0	2	2	0
Varibaculum_cambriense	2	0	2	0	0	0	2	0
Akkermansia_muciniphila	0	0	2	-2	0	-2	1	2
Anaerotruncus_colihominis	0	0	2	0	0	-2	1	1
Cronobacter_sakazakii	0	0	2	0	0	0	1	0
Dolosigranulum_pigrum	2	0	0	0	0	0	1	0
Gardnerella_vaginalis	0	0	0	0	0	1	1	0
Gemella_haemolysans	0	0	0	1	0	0	1	0
Klebsiella_variicola	0	0	2	0	0	0	1	0
Lactobacillus_rhamnosus	0	0	2	0	0	0	1	0
Lactobacillus_iners	0	0	0	0	0	2	1	0
Pantoea_agglomerans	0	0	2	0	0	0	1	0
Pluralibacter_gergoviae	0	0	2	0	0	0	1	0
Prevotella_buccae	0	0	0	0	2	-2	1	1
Shigella_sonnei	0	0	2	0	0	0	1	0
Staphylococcus_aureus	0	0	0	0	0	2	1	0
Streptococcus_agalactiae	0	0	0	0	0	2	1	0
Sutterella_stercoricanis	0	0	2	0	0	0	1	0
Clostridium_spiroforme	0	0	2	0	0	0	1	0
Turicibacter_sanguinis	0	0	2	0	0	-2	1	1
Veillonella_caviae	0	0	2	0	0	0	1	0
Propionibacterium_acnes	0	0	0	0	0	0	0	0
Erwinia_psidii	0	0	0	0	0	0	0	0
Haemophilus_sputorum	0	0	0	0	0	0	0	0
Megamonas_funiformis	0	0	0	0	0	0	0	0
Streptococcus_salivarius	0	0	0	0	0	0	0	0

### Sheet: Catenulatum
Study Cohort	HillC_2017	Levin_A_2016	MF_L_2016	RussellJ_2019	Total Positive Association	Total Negative Association
Cohort-Type	IndustrializedUrban	IndustrializedUrban	IndustrializedUrban	IndustrializedUrban
Blautia_faecis	1	2	0	2	3	0
Eubacterium_rectale	0	2	0	2	2	0
Eubacterium_desmolans	0	2	0	2	2	0
Akkermansia_muciniphila	2	2	0	0	2	0
Eubacterium_hallii	0	2	0	2	2	0
Anaerococcus_vaginalis	2	2	0	0	2	0
Anaerostipes_hadrus	0	2	0	2	2	0
Bacteroides_ovatus	0	2	0	2	2	0
Bacteroides_thetaiotaomicron	0	2	0	2	2	0
Bacteroides_uniformis	0	2	0	2	2	0
Blautia_glucerasea	0	2	0	1	2	0
Blautia_luti	0	2	0	2	2	0
Blautia_wexlerae	0	2	0	2	2	0
Clostridium_disporicum	-1	2	0	2	2	1
Clostridium_leptum	1	2	0	0	2	0
Clostridium_ruminantium	0	2	0	2	2	0
Collinsella_aerofaciens	0	2	0	2	2	0
Dorea_longicatena	0	2	0	2	2	0
Eggerthella_lenta	2	2	0	0	2	0
Eubacterium_coprostanoligenes	0	2	0	2	2	0
Faecalibacterium_prausnitzii	0	2	0	2	2	0
Gemmiger_formicilis	0	2	0	2	2	0
Intestinibacter_bartlettii	0	2	0	2	2	0
Intestinimonas_butyriciproducens	0	2	0	2	2	0
Eubacterium_eligens	0	2	0	2	2	0
Parasutterella_excrementihominis	0	2	0	2	2	0
Bacteroides_vulgatus	0	2	0	2	2	0
Roseburia_faecis	0	2	0	2	2	0
Roseburia_hominis	0	2	0	2	2	0
Roseburia_inulinivorans	0	2	0	2	2	0
Ruminococcus_bromii	0	2	0	2	2	0
Ruminococcus_lactaris	0	2	0	2	2	0
Ruminococcus_torques	0	2	0	2	2	0
Actinomyces_odontolyticus	1	2	0	0	2	0
Streptococcus_thermophilus	1	2	0	0	2	0
Subdoligranulum_variabile	0	2	0	1	2	0
Sutterella_wadsworthensis	0	2	0	2	2	0
Terrisporobacter_glycolicus	0	2	0	2	2	0
Clostridium_spiroforme	0	2	0	2	2	0
Turicibacter_sanguinis	0	2	0	2	2	0
Actinomyces_lingnae	0	2	0	0	1	0
Adlercreutzia_equolifaciens	0	0	0	2	1	0
Alistipes_finegoldii	0	0	0	2	1	0
Anaerostipes_caccae	0	2	0	-2	1	1
Bacteroides_acidifaciens	0	2	0	0	1	0
Bacteroides_caccae	0	2	0	0	1	0
Bacteroides_finegoldii	0	2	0	0	1	0
Bacteroides_fragilis	0	2	0	0	1	0
Bacteroides_stercoris	0	2	0	0	1	0
Bacteroides_xylanisolvens	0	2	0	0	1	0
Blautia_producta	0	2	0	-2	1	1
Peptoclostridium_difficile	0	2	0	-1	1	1
Clostridium_butyricum	0	2	0	0	1	0
Clostridium_innocuum	0	2	0	-2	1	1
Clostridium_neonatale	0	2	0	-2	1	1
Clostridium_nexile	0	2	0	-2	1	1
Clostridium_paraputrificum	0	2	0	-1	1	1
Clostridium_perfringens	-2	2	0	0	1	1
Clostridium_quinii	0	0	0	2	1	0
Clostridium_scindens	0	2	0	0	1	0
Clostridium_tertium	-1	2	0	0	1	1
Dialister_propionicifaciens	0	2	0	0	1	0
Dorea_formicigenerans	0	0	0	2	1	0
Enterobacter_cloacae	-2	2	0	0	1	1
Enterobacter_ludwigii	0	2	0	0	1	0
Enterobacter_mori	-2	2	0	0	1	1
Clostridium_aldenense	0	2	0	0	1	0
Enterococcus_faecalis	0	2	0	0	1	0
Enterococcus_faecium	-1	2	0	0	1	1
Escherichia_coli	0	2	0	0	1	0
Flavonifractor_plautii	0	2	0	0	1	0
Gordonibacter_pamelaeae	0	0	0	2	1	0
Granulicatella_elegans	0	2	0	0	1	0
Haemophilus_parainfluenzae	0	0	0	1	1	0
Clostridium_hathewayi	0	2	0	0	1	0
Klebsiella_oxytoca	0	2	0	0	1	0
Klebsiella_pneumoniae	-2	2	0	0	1	1
Klebsiella_variicola	0	2	0	0	1	0
Lactobacillus_casei	2	0	0	0	1	0
Lactobacillus_rhamnosus	0	2	0	0	1	0
Lactococcus_lactis	0	2	0	0	1	0
Atopobium_parvulum	0	2	0	0	1	0
Ruminococcus_gnavus	0	2	0	-2	1	1
Megasphaera_elsdenii	0	2	0	0	1	0
Megasphaera_micronuciformis	0	2	0	0	1	0
Negativicoccus_succinicivorans	0	2	0	0	1	0
Parabacteroides_distasonis	0	2	0	0	1	0
Bacteroides_dorei	0	2	0	0	1	0
Pseudomonas_aeruginosa	0	2	0	0	1	0
Rothia_amarae	0	2	0	0	1	0
Rothia_mucilaginosa	0	2	0	0	1	0
Salmonella_enterica	0	2	0	0	1	0
Serratia_marcescens	0	2	0	0	1	0
Shigella_boydii	0	2	0	0	1	0
Shigella_flexneri	0	2	0	0	1	0
Shigella_sonnei	0	2	0	0	1	0
Staphylococcus_epidermidis	0	2	0	0	1	0
Streptococcus_parasanguinis	0	2	0	0	1	0
Streptococcus_suis	0	2	0	0	1	0
Sutterella_stercoricanis	0	2	0	0	1	0
Erysipelatoclostridium_ramosum	0	2	0	-2	1	1
Veillonella_atypica	0	2	0	0	1	0
Veillonella_dispar	0	2	0	-2	1	1
Veillonella_parvula	0	2	0	-2	1	1
Veillonella_ratti	-2	2	0	0	1	1
Butyrivibrio_fibrisolvens	0	0	0	0	0	0
Propionibacterium_acnes	0	0	0	0	0	0
Dialister_invisus	0	0	0	0	0	0
Dolosigranulum_pigrum	0	0	0	0	0	0
Erwinia_psidii	0	0	0	0	0	0
Gardnerella_vaginalis	0	0	0	0	0	0
Gemella_haemolysans	0	0	0	0	0	0
Gemella_sanguinis	0	0	0	0	0	0
Haemophilus_haemolyticus	0	0	0	0	0	0
Helicobacter_pylori	0	-2	0	0	0	1
Clostridium_indolis	0	0	0	0	0	0
Megamonas_funiformis	0	0	0	0	0	0
Clostridium_hiranonis	0	0	0	0	0	0
Staphylococcus_aureus	0	0	0	0	0	0
Streptococcus_salivarius	0	0	0	0	0	0
Streptococcus_sanguinis	0	0	0	0	0	0
Streptococcus_vestibularis	0	0	0	0	0	0
Veillonella_rogosae	0	0	0	0	0	0
Veillonella_tobetsuensis	0	0	0	0	0	0
