## Supplementary Tables for "Identifying the non-Bifidobacterial hallmarks of a Bifidobacterium-receptive gut microbiome": TableS8_FINAL.xlsx

### Sheet: Title
					Directionality of Association of Non-Bifidobacterium taxa with overall Bifidobacterium detection and the abundance of eight major Bifidobacteria study cohorts from Infant age group and WGS profiling strategy

### Sheet: Detection
Study Cohort	FerrettiP_2018	YassourM_2018	VatanenT_2016	ChuDM_2017	KosticAD_2015	BackhedF_2015	ShaoY_2019	WampachL_2018	Total Positive Association	Total Negative Association
Cohort-Type	IndustrializedUrban	IndustrializedUrban	IndustrializedUrban	IndustrializedUrban	IndustrializedUrban	IndustrializedUrban	IndustrializedUrban	IndustrializedUrban
Bacteroides_vulgatus	2	0	2	2	0	2	2	1	6	0
Collinsella_aerofaciens	2	2	2	2	0	2	0	0	5	0
Gordonibacter_pamelaeae	0	2	1	0	0	2	2	2	5	0
Aeriscardovia_aeriphila	0	2	2	0	0	2	2	0	4	0
Bacteroides_uniformis	0	2	2	0	2	2	0	0	4	0
Collinsella_intestinalis	0	2	2	2	0	2	0	0	4	0
Eggerthella_lenta	0	2	0	0	0	2	2	2	4	0
Bacteroides_dorei	0	2	0	1	0	2	0	2	4	0
Ruminococcus_gnavus	0	2	0	2	0	0	2	0	3	0
Bacteroides_caccae	0	0	0	2	0	2	0	0	2	0
Bacteroides_fragilis	0	0	1	2	0	0	0	0	2	0
Bacteroides_ovatus	0	2	2	0	0	0	0	0	2	0
Bacteroides_thetaiotaomicron	0	0	0	1	0	2	0	0	2	0
Blautia_wexlerae	0	0	2	0	0	2	0	0	2	0
Escherichia_coli	0	-2	0	0	0	2	2	0	2	1
Faecalibacterium_prausnitzii	2	0	2	0	0	0	0	0	2	0
Intestinibacter_bartlettii	0	0	0	0	2	2	0	0	2	0
Lactobacillus_rhamnosus	0	2	0	0	0	2	0	0	2	0
Parabacteroides_distasonis	0	0	0	0	0	2	0	2	2	0
Parabacteroides_merdae	0	0	0	0	2	2	0	0	2	0
Roseburia_intestinalis	0	0	2	0	2	0	0	0	2	0
Ruminococcus_bromii	2	0	0	0	1	0	0	0	2	0
Streptococcus_thermophilus	0	0	0	1	0	0	2	0	2	0
Erysipelatoclostridium_ramosum	0	0	0	0	2	0	2	0	2	0
Veillonella_atypica	2	0	0	0	0	0	2	0	2	0
Veillonella_parvula	2	0	-2	0	0	0	2	0	2	1
Eubacterium_rectale	0	0	2	0	0	0	0	0	1	0
Alistipes_putredinis	2	0	0	0	0	0	0	0	1	0
Anaerostipes_hadrus	0	0	2	0	0	0	0	0	1	0
Bacteroides_stercoris	0	0	0	1	0	0	0	0	1	0
Bilophila_wadsworthia	0	0	0	2	0	0	0	0	1	0
Enorma_massiliensis	0	0	0	0	0	2	0	0	1	0
Clostridium_clostridioforme	0	0	0	0	1	0	0	0	1	0
Enterococcus_faecalis	0	-2	0	0	0	0	-2	2	1	2
Enterococcus_gallinarum	0	0	0	1	0	0	0	0	1	0
Haemophilus_parainfluenzae	0	0	0	0	2	-2	0	0	1	1
Clostridium_hathewayi	0	0	0	2	0	0	0	0	1	0
Klebsiella_oxytoca	0	0	-1	2	0	0	-2	0	1	2
Klebsiella_variicola	0	0	-2	0	0	0	2	0	1	1
Atopobium_parvulum	2	0	0	0	0	0	0	0	1	0
Rothia_mucilaginosa	2	0	0	0	0	0	-2	0	1	1
Ruthenibacterium_lactatiformans	0	0	2	0	0	0	0	0	1	0
Staphylococcus_aureus	2	0	0	0	0	0	0	0	1	0
Staphylococcus_hominis	2	0	0	0	0	0	-2	0	1	1
Streptococcus_mitis	0	2	0	0	0	0	-2	0	1	1
Streptococcus_parasanguinis	2	0	0	0	0	0	-2	0	1	1
Veillonella_infantium	0	0	0	0	0	0	2	0	1	0
Actinomyces_radingae	0	0	0	0	0	0	0	0	0	0
Actinomyces_sp_ICM47	0	0	0	0	0	0	0	0	0	0
Actinomyces_sp_oral_taxon_181	0	0	0	0	0	0	0	0	0	0
Actinomyces_urogenitalis	0	0	0	0	0	0	0	0	0	0
Alistipes_finegoldii	0	0	0	0	0	0	0	0	0	0
Alistipes_shahii	0	0	0	0	0	0	0	0	0	0
Bacteroides_eggerthii	0	0	0	0	0	0	0	0	0	0
Bacteroides_intestinalis	0	0	0	0	0	0	0	0	0	0
Bacteroides_xylanisolvens	0	0	0	0	0	0	0	0	0	0
Citrobacter_freundii	0	0	0	0	0	0	0	0	0	0
Citrobacter_youngae	0	0	0	0	0	0	0	0	0	0
Peptoclostridium_difficile	0	0	0	0	0	0	0	0	0	0
Clostridium_innocuum	0	0	0	0	0	0	0	0	0	0
Clostridium_neonatale	0	0	0	0	0	0	0	0	0	0
Clostridium_paraputrificum	0	0	0	0	0	0	0	0	0	0
Clostridium_perfringens	0	-1	0	0	0	0	-2	0	0	2
Corynebacterium_kroppenstedtii	0	0	0	0	0	0	0	0	0	0
Propionibacterium_avidum	0	0	0	0	0	0	0	0	0	0
Dialister_invisus	0	0	0	0	0	0	0	0	0	0
Dorea_longicatena	0	0	0	0	0	0	0	0	0	0
Enterobacter_asburiae	0	0	0	0	0	0	0	0	0	0
Clostridium_bolteae	0	0	0	0	0	0	0	0	0	0
Enterococcus_avium	0	0	0	0	0	0	0	0	0	0
Enterococcus_casseliflavus	0	0	0	0	0	0	0	0	0	0
Enterococcus_faecium	0	0	0	0	0	0	0	0	0	0
Flavonifractor_plautii	0	0	0	0	0	0	0	0	0	0
Gemella_haemolysans	0	0	0	0	0	0	-2	0	0	1
Haemophilus_sp_HMSC71H05	0	0	0	0	0	0	0	0	0	0
Prevotella_timonensis	0	0	0	0	0	0	0	0	0	0
Klebsiella_michiganensis	0	0	0	0	0	0	0	0	0	0
Klebsiella_pneumoniae	0	0	-2	0	0	0	0	0	0	1
Klebsiella_quasipneumoniae	0	0	0	0	0	0	0	0	0	0
Eubacterium_eligens	0	0	0	0	0	0	0	0	0	0
Lactobacillus_gasseri	0	0	0	0	0	0	0	0	0	0
Lactobacillus_paragasseri	0	0	0	0	0	0	0	0	0	0
Megasphaera_micronuciformis	0	0	0	0	0	0	0	0	0	0
Neisseria_flavescens	0	0	0	0	0	0	0	0	0	0
Phascolarctobacterium_faecium	0	0	0	0	0	0	0	0	0	0
Proteus_mirabilis	0	0	0	0	0	0	0	0	0	0
Roseburia_faecis	0	0	0	0	0	0	0	0	0	0
Ruminococcus_bicirculans	0	0	0	0	0	0	0	0	0	0
Ruminococcus_torques	0	0	0	0	0	0	0	0	0	0
Actinomyces_odontolyticus	0	0	0	0	0	0	0	0	0	0
Prevotella_copri	0	0	0	0	0	0	0	0	0	0
Staphylococcus_epidermidis	0	0	0	0	0	-2	-2	0	0	2
Staphylococcus_lugdunensis	0	0	0	0	0	0	0	0	0	0
Streptococcus_anginosus	0	0	0	0	0	0	0	0	0	0
Streptococcus_infantis	0	0	0	0	0	0	0	0	0	0
Streptococcus_oralis	0	0	0	0	0	0	0	0	0	0
Streptococcus_peroris	0	0	0	0	0	0	0	0	0	0
Streptococcus_salivarius	0	0	0	0	0	0	-2	0	0	1
Streptococcus_vestibularis	0	0	0	0	0	0	-2	0	0	1
Varibaculum_cambriense	0	0	0	0	0	0	0	0	0	0
Veillonella_dispar	0	0	0	0	0	0	0	0	0	0
Veillonella_seminalis	0	0	0	0	0	0	0	0	0	0
Veillonella_sp_T11011_6	0	0	0	0	0	0	0	0	0	0

### Sheet: Longum
Study Cohort	BackhedF_2015	ChuDM_2017	FerrettiP_2018	KosticAD_2015	ShaoY_2019	VatanenT_2016	WampachL_2018	YassourM_2018	Total Positive Association	Total Negative Association
Cohort-Type	IndustrializedUrban	IndustrializedUrban	IndustrializedUrban	IndustrializedUrban	IndustrializedUrban	IndustrializedUrban	IndustrializedUrban	IndustrializedUrban
Aeriscardovia_aeriphila	2	0	0	2	2	2	0	2	5	0
Collinsella_aerofaciens	2	2	2	0	0	2	0	2	5	0
Eggerthella_lenta	2	0	0	0	2	2	2	2	5	0
Escherichia_coli	2	0	0	2	2	2	2	0	5	0
Streptococcus_mitis	2	0	2	0	2	2	1	0	5	0
Collinsella_intestinalis	2	2	0	0	0	2	0	2	4	0
Gordonibacter_pamelaeae	2	0	0	0	2	0	2	2	4	0
Bacteroides_vulgatus	0	2	2	0	2	0	2	0	4	0
Enterococcus_faecalis	0	0	0	2	-2	2	1	0	3	1
Lactobacillus_rhamnosus	2	0	0	0	0	2	0	2	3	0
Parabacteroides_distasonis	0	1	0	0	0	0	2	2	3	0
Bacteroides_dorei	2	0	0	-2	0	-2	2	2	3	2
Staphylococcus_aureus	2	0	1	0	1	0	0	0	3	0
Streptococcus_parasanguinis	2	0	2	0	0	1	0	0	3	0
Streptococcus_salivarius	0	2	0	0	-2	2	1	0	3	1
Veillonella_parvula	2	0	0	2	2	0	0	0	3	0
Bacteroides_caccae	1	1	0	0	0	0	0	0	2	0
Bacteroides_ovatus	2	0	0	0	0	0	0	2	2	0
Bilophila_wadsworthia	0	2	0	2	0	0	0	0	2	0
Enorma_massiliensis	2	0	0	0	0	0	0	2	2	0
Ruminococcus_gnavus	0	0	0	0	2	0	0	2	2	0
Erysipelatoclostridium_ramosum	0	0	0	0	2	0	0	1	2	0
Veillonella_atypica	2	0	0	0	2	0	0	0	2	0
Actinomyces_radingae	0	0	0	0	0	0	0	2	1	0
Bacteroides_fragilis	0	2	0	0	0	0	0	0	1	0
Bacteroides_uniformis	0	0	0	0	0	0	0	2	1	0
Clostridium_paraputrificum	0	0	0	2	0	0	0	0	1	0
Gemella_haemolysans	0	0	2	0	-2	0	0	0	1	1
Klebsiella_oxytoca	0	2	0	0	0	-2	0	0	1	1
Klebsiella_variicola	0	0	0	0	2	0	0	0	1	0
Atopobium_parvulum	0	0	1	0	0	0	0	0	1	0
Parabacteroides_merdae	0	0	0	0	0	0	2	0	1	0
Rothia_mucilaginosa	2	0	0	0	-2	0	0	0	1	1
Actinomyces_odontolyticus	2	0	0	0	0	0	0	0	1	0
Staphylococcus_epidermidis	0	2	0	0	-2	0	0	0	1	1
Staphylococcus_hominis	0	0	0	0	0	0	1	-2	1	1
Streptococcus_infantis	2	0	0	0	0	0	0	0	1	0
Streptococcus_oralis	0	0	1	0	0	0	0	0	1	0
Streptococcus_peroris	2	0	0	0	0	0	0	0	1	0
Streptococcus_thermophilus	0	0	0	-1	2	0	0	0	1	1
Veillonella_infantium	0	0	0	0	1	-2	0	0	1	1
Actinomyces_graevenitzii	0	0	0	0	0	0	0	0	0	0
Actinomyces_sp_HMSC035G02	0	0	0	0	0	0	0	0	0	0
Actinomyces_sp_HPA0247	0	0	0	0	0	0	0	0	0	0
Actinomyces_sp_ICM47	0	0	0	0	0	0	0	0	0	0
Actinomyces_sp_oral_taxon_181	0	0	0	0	0	0	0	0	0	0
Actinomyces_urogenitalis	0	0	0	0	0	0	0	0	0	0
Enterorhabdus_caecimuris	0	0	0	0	0	0	0	0	0	0
Alistipes_finegoldii	0	0	0	0	0	0	0	0	0	0
Blautia_wexlerae	0	0	0	-1	0	0	0	0	0	1
Citrobacter_freundii	0	0	0	0	0	0	0	0	0	0
Peptoclostridium_difficile	0	0	0	0	0	0	0	0	0	0
Clostridium_perfringens	0	0	0	0	-2	0	0	0	0	1
Corynebacterium_amycolatum	0	0	0	0	0	0	0	0	0	0
Corynebacterium_kroppenstedtii	0	0	0	0	0	0	0	0	0	0
Propionibacterium_avidum	0	0	0	0	0	0	0	0	0	0
Enterobacter_asburiae	0	0	0	0	0	0	0	0	0	0
Enterococcus_avium	0	0	0	0	0	0	0	0	0	0
Enterococcus_casseliflavus	0	0	0	0	0	0	0	0	0	0
Enterococcus_durans	0	0	0	0	0	0	0	0	0	0
Enterococcus_faecium	0	0	0	0	0	0	0	0	0	0
Faecalibacterium_prausnitzii	0	0	0	0	0	0	0	0	0	0
Finegoldia_magna	0	0	0	0	0	0	0	0	0	0
Flavonifractor_plautii	0	0	0	-2	0	-2	0	0	0	2
Gemella_sanguinis	0	0	0	0	0	0	0	0	0	0
Haemophilus_haemolyticus	0	0	0	0	0	0	0	0	0	0
Haemophilus_parainfluenzae	-1	0	0	0	0	0	0	0	0	1
Haemophilus_sp_HMSC71H05	-2	0	0	0	0	0	0	0	0	1
Prevotella_timonensis	0	0	0	0	0	0	0	0	0	0
Intestinibacter_bartlettii	0	0	0	0	0	0	0	0	0	0
Klebsiella_michiganensis	0	0	0	0	0	0	0	0	0	0
Klebsiella_pneumoniae	0	0	0	0	0	0	0	0	0	0
Klebsiella_quasipneumoniae	0	0	0	0	0	0	0	0	0	0
Lactobacillus_gasseri	0	0	0	0	0	0	0	0	0	0
Lactobacillus_paragasseri	0	0	0	0	0	0	0	0	0	0
Lactobacillus_ruminis	0	0	0	0	0	0	0	0	0	0
Negativicoccus_succinicivorans	0	0	0	0	0	0	0	0	0	0
Prevotella_bivia	0	0	0	0	0	0	0	0	0	0
Ruthenibacterium_lactatiformans	0	0	0	-1	0	0	0	0	0	1
Scardovia_wiggsiae	0	0	0	0	0	0	0	0	0	0
Actinomyces_turicensis	0	0	0	0	0	0	0	0	0	0
Staphylococcus_argenteus	0	0	0	0	0	0	0	0	0	0
Streptococcus_anginosus	0	0	0	0	0	0	0	0	0	0
Streptococcus_pseudopneumoniae	0	0	0	0	0	0	0	0	0	0
Streptococcus_sp_M334	0	0	0	0	0	0	0	0	0	0
Streptococcus_vestibularis	0	0	0	0	0	0	0	0	0	0
Varibaculum_cambriense	0	0	0	0	0	0	0	0	0	0
Veillonella_dispar	0	0	0	-1	0	-2	0	0	0	2
Veillonella_seminalis	0	0	0	0	0	0	0	0	0	0
Veillonella_sp_T11011_6	0	0	0	0	0	0	0	0	0	0

### Sheet: Adolescentis
Study Cohort	BackhedF_2015	ChuDM_2017	FerrettiP_2018	KosticAD_2015	ShaoY_2019	VatanenT_2016	WampachL_2018	YassourM_2018	Total Positive Association	Total Negative Association
Cohort-Type	IndustrializedUrban	IndustrializedUrban	IndustrializedUrban	IndustrializedUrban	IndustrializedUrban	IndustrializedUrban	IndustrializedUrban	IndustrializedUrban
Bacteroides_uniformis	2	0	2	0	0	2	0	0	3	0
Collinsella_aerofaciens	2	0	2	0	0	2	0	0	3	0
Bacteroides_vulgatus	2	0	2	0	0	2	0	0	3	0
Aeriscardovia_aeriphila	2	0	0	0	0	2	0	0	2	0
Bacteroides_caccae	2	0	2	0	0	0	0	0	2	0
Collinsella_intestinalis	2	0	0	0	0	2	0	0	2	0
Faecalibacterium_prausnitzii	0	0	2	0	0	2	0	0	2	0
Parabacteroides_distasonis	2	0	2	0	0	0	0	0	2	0
Bacteroides_dorei	2	0	2	0	0	0	0	0	2	0
Roseburia_intestinalis	0	0	0	1	0	2	0	0	2	0
Erysipelatoclostridium_ramosum	0	0	0	1	0	2	0	0	2	0
Eubacterium_rectale	0	0	0	0	0	2	0	0	1	0
Akkermansia_muciniphila	0	0	0	0	0	2	0	0	1	0
Alistipes_putredinis	0	0	2	0	0	0	0	0	1	0
Anaerostipes_hadrus	0	0	0	0	0	2	0	0	1	0
Bacteroides_fragilis	0	0	0	0	0	2	0	0	1	0
Bacteroides_ovatus	0	0	0	0	0	2	0	0	1	0
Bacteroides_thetaiotaomicron	1	0	0	0	0	0	0	0	1	0
Blautia_wexlerae	0	0	0	0	0	2	0	0	1	0
Clostridium_innocuum	0	0	0	0	0	1	0	0	1	0
Propionibacterium_acnes	0	0	2	0	0	0	0	0	1	0
Dorea_formicigenerans	0	0	0	1	0	0	0	0	1	0
Eggerthella_lenta	1	0	0	0	0	0	0	0	1	0
Enorma_massiliensis	2	0	0	0	0	0	0	0	1	0
Flavonifractor_plautii	0	0	0	0	0	2	0	0	1	0
Fusicatenibacter_saccharivorans	0	0	0	0	0	2	0	0	1	0
Gordonibacter_pamelaeae	2	0	0	0	0	0	0	0	1	0
Haemophilus_sp_HMSC71H05	0	0	0	0	0	1	0	0	1	0
Lactobacillus_rhamnosus	0	0	0	0	0	1	0	0	1	0
Ruminococcus_gnavus	1	0	0	0	0	0	0	0	1	0
Ruminococcus_bromii	0	0	2	0	0	0	0	0	1	0
Staphylococcus_aureus	0	0	2	0	0	0	0	0	1	0
Staphylococcus_hominis	0	0	2	0	0	0	0	0	1	0
Veillonella_dispar	0	0	0	0	0	1	0	0	1	0
Veillonella_infantium	0	0	0	0	0	1	0	0	1	0
Enterorhabdus_caecimuris	0	0	0	0	0	0	0	0	0	0
Alistipes_finegoldii	0	0	0	0	0	0	0	0	0	0
Alistipes_shahii	0	0	0	0	0	0	0	0	0	0
Bacteroides_faecis	0	0	0	0	0	0	0	0	0	0
Bacteroides_finegoldii	0	0	0	0	0	0	0	0	0	0
Bacteroides_stercoris	0	0	0	0	0	0	0	0	0	0
Barnesiella_intestinihominis	0	0	0	0	0	0	0	0	0	0
Bilophila_wadsworthia	0	0	0	0	0	0	0	0	0	0
Ruminococcus_obeum	0	0	0	0	0	0	0	0	0	0
Butyricimonas_virosa	0	0	0	0	0	0	0	0	0	0
Citrobacter_freundii	0	0	0	0	0	0	0	0	0	0
Peptoclostridium_difficile	0	0	0	0	0	0	0	0	0	0
Clostridium_paraputrificum	0	0	0	0	0	0	0	0	0	0
Coprococcus_comes	0	0	0	0	0	0	0	0	0	0
Dorea_longicatena	0	0	0	0	0	0	0	0	0	0
Clostridium_citroniae	0	0	0	0	0	0	0	0	0	0
Enterococcus_avium	0	0	0	0	0	0	0	0	0	0
Enterococcus_durans	0	0	0	0	0	0	0	0	0	0
Enterococcus_faecalis	0	0	0	-1	0	-1	0	0	0	2
Enterococcus_gallinarum	0	0	0	0	0	0	0	0	0	0
Escherichia_coli	0	0	0	0	0	-2	0	0	0	1
Gemella_haemolysans	0	0	0	0	0	0	0	0	0	0
Gemella_sanguinis	0	0	0	0	0	0	0	0	0	0
Gemmiger_formicilis	0	0	0	0	0	0	0	0	0	0
Haemophilus_parainfluenzae	0	0	0	0	0	0	0	0	0	0
Klebsiella_michiganensis	0	0	0	0	0	0	0	0	0	0
Klebsiella_oxytoca	0	0	0	0	0	0	0	0	0	0
Klebsiella_pneumoniae	0	0	0	0	0	-2	0	0	0	1
Lachnospira_pectinoschiza	0	0	0	0	0	0	0	0	0	0
Lactobacillus_gasseri	0	0	0	0	0	0	0	0	0	0
Lactobacillus_paragasseri	0	0	0	0	0	0	0	0	0	0
Prevotella_stercorea	0	0	0	0	0	0	0	0	0	0
Megasphaera_micronuciformis	0	0	0	0	0	0	0	0	0	0
Parabacteroides_merdae	0	0	0	0	0	0	0	0	0	0
Paraprevotella_xylaniphila	0	0	0	0	0	0	0	0	0	0
Phascolarctobacterium_faecium	0	0	0	0	0	0	0	0	0	0
Bacteroides_massiliensis	0	0	0	0	0	0	0	0	0	0
Prevotella_bivia	0	0	0	0	0	0	0	0	0	0
Roseburia_faecis	0	0	0	0	0	0	0	0	0	0
Roseburia_inulinivorans	0	0	0	0	0	0	0	0	0	0
Rothia_mucilaginosa	0	0	0	0	0	0	0	0	0	0				0
Ruminococcus_torques	0	0	0	0	0	0	0	0	0	0
Prevotella_copri	0	0	0	0	0	0	0	0	0	0
Slackia_isoflavoniconvertens	0	0	0	0	0	0	0	0	0	0
Staphylococcus_argenteus	0	0	0	0	0	0	0	0	0	0
Staphylococcus_epidermidis	0	0	0	0	0	0	0	0	0	0
Streptococcus_mitis	0	0	0	0	0	0	0	0	0	0
Streptococcus_parasanguinis	0	0	0	0	0	0	0	0	0	0
Streptococcus_salivarius	0	0	0	0	0	0	0	0	0	0
Streptococcus_thermophilus	0	0	0	0	0	0	0	0	0	0
Streptococcus_vestibularis	0	0	0	0	0	0	0	0	0	0
Varibaculum_cambriense	0	0	0	0	0	0	0	0	0	0
Veillonella_atypica	0	0	0	0	0	0	0	0	0	0
Veillonella_parvula	0	0	0	0	0	-2	0	0	0	1
Veillonella_rogosae	0	0	0	0	0	0	0	0	0	0
Veillonella_sp_T11011_6	0	0	0	0	0	0	0	0	0	0

### Sheet: Pseudocatenulatum
Study Cohort	BackhedF_2015	ChuDM_2017	KosticAD_2015	ShaoY_2019	VatanenT_2016	WampachL_2018	YassourM_2018	Total Positive Association	Total Negative Association
Cohort-Type	IndustrializedUrban	IndustrializedUrban	IndustrializedUrban	IndustrializedUrban	IndustrializedUrban	IndustrializedUrban	IndustrializedUrban
Bacteroides_dorei	2	0	1	0	0	2	2	4	0
Bacteroides_uniformis	2	0	0	0	2	0	2	3	0
Collinsella_aerofaciens	2	0	0	0	2	0	2	3	0
Collinsella_intestinalis	2	0	0	0	2	0	2	3	0
Eggerthella_lenta	1	0	0	0	0	2	2	3	0
Gordonibacter_pamelaeae	0	0	0	0	1	2	2	3	0
Parabacteroides_distasonis	2	0	0	0	1	2	0	3	0
Enorma_massiliensis	2	0	0	0	0	0	2	2	0
Fusicatenibacter_saccharivorans	0	0	2	0	2	0	0	2	0
Bacteroides_vulgatus	0	0	0	0	2	2	0	2	0
Veillonella_infantium	0	0	1	0	2	0	0	2	0
Aeriscardovia_aeriphila	0	0	0	0	0	0	2	1	0
Anaerostipes_hadrus	0	0	0	0	2	0	0	1	0
Bacteroides_caccae	2	0	0	0	0	0	0	1	0
Bacteroides_fragilis	1	0	0	0	0	0	0	1	0
Blautia_wexlerae	0	0	0	0	2	0	0	1	0
Enterococcus_faecalis	0	0	0	0	-2	2	0	1	1
Faecalibacterium_prausnitzii	0	0	0	0	2	0	0	1	0
Flavonifractor_plautii	0	0	0	0	2	0	0	1	0
Haemophilus_parainfluenzae	0	0	0	0	2	0	0	1	0
Lactobacillus_rhamnosus	0	0	0	0	0	0	2	1	0
Ruminococcus_gnavus	0	0	0	0	0	0	2	1	0
Staphylococcus_hominis	0	0	0	0	0	0	2	1	0
Streptococcus_parasanguinis	0	0	0	0	0	0	2	1	0
Streptococcus_salivarius	0	0	0	0	0	0	2	1	0
Erysipelatoclostridium_ramosum	0	0	0	0	0	0	2	1	0
Veillonella_atypica	0	0	0	0	2	0	0	1	0
Veillonella_dispar	0	0	1	0	0	0	0	1	0
Veillonella_sp_T11011_6	0	0	2	0	0	0	0	1	0
Actinomyces_sp_ICM47	0	0	0	0	0	0	0	0	0
Bacteroides_clarus	0	0	0	0	0	0	0	0	0
Bacteroides_faecis	0	0	0	0	0	0	0	0	0
Bacteroides_finegoldii	0	0	0	0	0	0	0	0	0
Bacteroides_ovatus	0	0	0	0	0	0	0	0	0
Bacteroides_stercoris	0	0	0	0	0	0	0	0	0
Bacteroides_thetaiotaomicron	0	0	0	0	0	0	0	0	0
Bacteroides_xylanisolvens	0	0	0	0	0	0	0	0	0
Barnesiella_intestinihominis	0	0	0	0	0	0	0	0	0
Bilophila_wadsworthia	0	0	0	0	0	0	0	0	0
Ruminococcus_obeum	0	0	0	0	0	0	0	0	0
Campylobacter_concisus	0	0	0	0	0	0	0	0	0
Clostridium_innocuum	0	0	0	0	0	0	0	0	0
Corynebacterium_kroppenstedtii	0	0	0	0	0	0	0	0	0
Dorea_formicigenerans	0	0	0	0	0	0	0	0	0
Dorea_longicatena	0	0	0	0	0	0	0	0	0
Clostridium_bolteae	0	0	0	0	0	0	0	0	0
Escherichia_coli	0	0	0	0	-2	0	-2	0	2
Eubacterium_limosum	0	0	0	0	0	0	0	0	0
Gemella_haemolysans	-1	0	0	0	0	0	0	0	1
Gemella_sanguinis	0	0	0	0	0	0	0	0	0
Haemophilus_haemolyticus	0	0	0	0	0	0	0	0	0
Haemophilus_sp_HMSC71H05	0	0	0	0	0	0	0	0	0
Haemophilus_sputorum	0	0	0	0	0	0	0	0	0
Eubacterium_biforme	0	0	0	0	0	0	0	0	0
Lactococcus_lactis	0	0	0	0	0	0	0	0	0
Neisseria_flavescens	0	0	0	0	0	0	0	0	0
Peptoniphilus_harei	0	0	0	0	0	0	0	0	0
Phascolarctobacterium_faecium	0	0	0	0	0	0	0	0	0
Bacteroides_massiliensis	0	0	0	0	0	0	0	0	0
Rothia_mucilaginosa	0	0	0	0	0	0	-2	0	1
Ruminococcus_torques	0	0	0	0	0	0	0	0	0
Actinomyces_odontolyticus	0	0	0	0	0	0	0	0	0
Staphylococcus_argenteus	0	0	0	0	0	0	0	0	0
Staphylococcus_aureus	0	0	0	0	0	0	0	0	0
Staphylococcus_epidermidis	0	0	0	0	0	0	0	0	0
Staphylococcus_lugdunensis	0	0	0	0	0	0	0	0	0
Streptococcus_mitis	0	0	0	0	0	0	0	0	0
Veillonella_parvula	0	0	-1	0	0	0	0	0	1

### Sheet: Bifidum
Study Cohort	BackhedF_2015	ChuDM_2017	FerrettiP_2018	KosticAD_2015	ShaoY_2019	VatanenT_2016	WampachL_2018	YassourM_2018	Total Positive Association	Total Negative Association
Cohort-Type	IndustrializedUrban	IndustrializedUrban	IndustrializedUrban	IndustrializedUrban	IndustrializedUrban	IndustrializedUrban	IndustrializedUrban	IndustrializedUrban
Collinsella_aerofaciens	2	2	2	1	0	2	0	0	5	0
Aeriscardovia_aeriphila	2	0	0	2	2	2	0	0	4	0
Eggerthella_lenta	2	0	0	-1	2	2	2	0	4	1
Gordonibacter_pamelaeae	2	0	0	-2	2	2	2	0	4	1
Collinsella_intestinalis	2	2	0	0	0	2	0	0	3	0
Enterococcus_faecalis	0	0	1	0	-2	2	2	0	3	1
Escherichia_coli	2	0	0	0	2	2	0	0	3	0
Bacteroides_vulgatus	0	1	2	0	2	0	0	0	3	0
Streptococcus_mitis	1	0	2	0	2	0	0	0	3	0
Streptococcus_salivarius	2	2	-1	0	0	2	0	0	3	1
Veillonella_parvula	2	0	2	0	2	-2	0	0	3	1
Faecalibacterium_prausnitzii	0	0	1	0	0	2	0	0	2	0
Parabacteroides_distasonis	0	2	0	0	0	-2	2	0	2	1
Bacteroides_dorei	2	0	0	0	0	-2	2	0	2	1
Streptococcus_thermophilus	0	1	0	0	2	0	0	0	2	0
Veillonella_atypica	1	0	0	0	2	-2	0	0	2	1
Bacteroides_caccae	0	2	0	0	0	0	0	0	1	0
Bacteroides_fragilis	0	2	0	-2	0	0	0	0	1	1
Bacteroides_ovatus	0	2	0	0	0	0	0	0	1	0
Bacteroides_stercoris	0	2	0	0	0	0	0	0	1	0
Bacteroides_thetaiotaomicron	0	2	0	-2	0	0	0	0	1	1
Bacteroides_uniformis	0	1	0	0	0	0	0	0	1	0
Citrobacter_freundii	0	1	0	0	0	0	0	0	1	0
Propionibacterium_acnes	0	0	2	0	0	0	0	0	1	0
Enorma_massiliensis	2	0	0	0	0	0	0	0	1	0
Klebsiella_michiganensis	0	2	0	0	0	0	0	0	1	0
Klebsiella_oxytoca	0	2	0	0	0	0	0	0	1	0
Lactobacillus_rhamnosus	0	0	0	2	0	0	0	0	1	0
Ruminococcus_gnavus	0	0	0	0	2	0	0	0	1	0
Actinomyces_odontolyticus	2	0	0	0	0	0	0	0	1	0
Streptococcus_infantis	2	0	0	0	0	0	0	0	1	0
Streptococcus_parasanguinis	0	0	1	0	0	0	0	0	1	0
Streptococcus_peroris	2	0	0	0	0	0	0	0	1	0
Erysipelatoclostridium_ramosum	-1	0	0	0	2	0	0	0	1	1
Veillonella_sp_T11011_6	1	0	0	0	0	-2	0	0	1	1
Actinomyces_sp_HMSC035G02	0	0	0	0	0	0	0	0	0	0
Actinomyces_sp_HPA0247	0	0	0	0	0	0	0	0	0	0
Actinomyces_sp_oral_taxon_181	0	0	0	0	0	0	0	0	0	0
Actinomyces_urogenitalis	0	0	0	0	0	0	0	0	0	0
Anaerostipes_hadrus	0	0	0	0	0	0	0	0	0	0
Bacteroides_intestinalis	0	0	0	0	0	0	0	0	0	0
Blautia_wexlerae	0	0	0	0	0	0	0	0	0	0
Clostridium_neonatale	0	0	0	0	0	0	0	0	0	0
Clostridium_sp_7_2_43FAA	0	0	0	0	0	0	0	0	0	0
Corynebacterium_kroppenstedtii	0	0	0	0	0	0	0	0	0	0
Propionibacterium_avidum	0	0	0	0	0	0	0	0	0	0
Enterococcus_casseliflavus	0	0	0	0	0	0	0	0	0	0
Enterococcus_durans	0	0	0	0	0	0	0	0	0	0
Enterococcus_faecium	0	0	0	0	0	0	0	0	0	0
Gemella_haemolysans	0	0	0	0	0	0	0	0	0	0
Haemophilus_parainfluenzae	0	0	0	0	0	-2	0	0	0	1
Prevotella_timonensis	0	0	0	0	0	0	0	0	0	0
Klebsiella_pneumoniae	0	0	0	0	0	0	0	0	0	0
Klebsiella_quasipneumoniae	0	0	0	0	0	0	0	0	0	0
Lactobacillus_gasseri	0	0	0	0	0	0	0	0	0	0
Lactobacillus_paragasseri	0	0	0	0	0	0	0	0	0	0
Lactobacillus_ruminis	0	0	0	0	0	0	0	0	0	0
Lactobacillus_fermentum	0	0	0	0	0	0	0	0	0	0
Olsenella_scatoligenes	0	0	0	0	0	0	0	0	0	0
Parabacteroides_merdae	-1	0	0	0	0	0	0	0	0	1
Bacteroides_massiliensis	0	0	0	0	0	0	0	0	0	0
Prevotella_bivia	0	0	0	0	0	0	0	0	0	0
Rothia_mucilaginosa	0	0	0	0	-2	0	0	0	0	1
Actinomyces_turicensis	0	0	0	0	0	0	0	0	0	0
Prevotella_copri	0	0	0	0	0	0	0	0	0	0
Slackia_isoflavoniconvertens	0	0	0	0	0	0	0	0	0	0
Staphylococcus_aureus	0	0	0	0	0	0	0	0	0	0
Staphylococcus_epidermidis	0	0	0	0	-2	0	0	0	0	1
Staphylococcus_hominis	0	0	0	0	0	0	0	0	0	0
Streptococcus_lutetiensis	0	0	0	0	0	0	0	0	0	0
Streptococcus_oralis	0	0	0	0	0	0	0	0	0	0
Streptococcus_pasteurianus	0	0	0	0	0	0	0	0	0	0
Streptococcus_pseudopneumoniae	0	0	0	0	0	0	0	0	0	0
Streptococcus_vestibularis	0	0	0	0	-2	0	-1	0	0	2
Veillonella_dispar	0	0	0	0	0	-2	0	0	0	1
Veillonella_infantium	0	0	0	0	0	-2	0	0	0	1
Veillonella_seminalis	0	0	0	0	0	0	0	0	0	0

### Sheet: Breve
Study Cohort	BackhedF_2015	ChuDM_2017	FerrettiP_2018	KosticAD_2015	ShaoY_2019	VatanenT_2016	WampachL_2018	YassourM_2018	Total Positive Association	Total Negative Association
Cohort-Type	IndustrializedUrban	IndustrializedUrban	IndustrializedUrban	IndustrializedUrban	IndustrializedUrban	IndustrializedUrban	IndustrializedUrban	IndustrializedUrban
Streptococcus_mitis	2	1	1	0	2	2	0	0	5	0
Aeriscardovia_aeriphila	2	0	0	0	2	2	0	2	4	0
Veillonella_atypica	1	0	2	2	2	0	0	0	4	0
Veillonella_parvula	2	2	2	0	2	0	0	0	4	0
Eggerthella_lenta	1	0	0	2	2	0	0	0	3	0
Bacteroides_dorei	1	0	-1	1	0	1	0	0	3	1
Erysipelatoclostridium_ramosum	0	2	0	0	2	0	0	2	3	0
Escherichia_coli	1	0	0	0	2	0	0	0	2	0
Gordonibacter_pamelaeae	1	0	0	0	2	0	0	0	2	0
Ruminococcus_gnavus	0	2	0	0	2	-1	0	0	2	1
Bacteroides_vulgatus	0	0	0	0	2	0	0	1	2	0
Streptococcus_parasanguinis	0	0	2	0	0	0	0	2	2	0
Veillonella_dispar	2	0	0	2	0	0	0	0	2	0
Veillonella_infantium	2	0	1	0	0	0	0	0	2	0
Veillonella_sp_T11011_6	2	0	0	2	0	0	0	0	2	0
Bacteroides_caccae	0	0	0	2	0	0	0	0	1	0
Bacteroides_fragilis	0	0	0	0	0	2	0	0	1	0
Bacteroides_ovatus	0	0	0	0	0	0	0	2	1	0
Enterococcus_faecalis	0	0	2	0	-2	0	0	0	1	1
Faecalibacterium_prausnitzii	2	0	0	0	0	0	0	0	1	0
Haemophilus_parainfluenzae	0	0	2	0	0	0	0	0	1	0
Klebsiella_oxytoca	0	1	0	0	-2	0	0	0	1	1
Lactobacillus_rhamnosus	2	0	0	0	0	0	0	0	1	0
Atopobium_parvulum	0	0	1	0	0	0	0	0	1	0
Parabacteroides_distasonis	0	0	0	0	0	1	0	0	1	0
Rothia_mucilaginosa	0	0	2	0	-2	0	0	0	1	1
Actinomyces_odontolyticus	2	0	0	0	0	0	0	0	1	0
Streptococcus_peroris	1	0	0	0	0	0	0	0	1	0
Streptococcus_thermophilus	0	0	0	-1	2	0	0	0	1	1
Actinomyces_sp_HMSC035G02	0	0	0	0	0	0	0	0	0	0
Actinomyces_sp_HPA0247	0	0	0	0	0	0	0	0	0	0
Actinomyces_sp_oral_taxon_181	0	0	0	0	0	0	0	0	0	0
Alistipes_finegoldii	0	0	0	0	0	0	0	0	0	0
Bacteroides_faecis	0	0	0	0	0	0	0	0	0	0
Bacteroides_stercoris	0	0	0	0	0	0	0	0	0	0
Bacteroides_thetaiotaomicron	0	0	0	0	0	0	0	0	0	0
Bacteroides_uniformis	0	0	0	0	0	0	0	0	0	0
Blautia_wexlerae	0	0	0	0	0	0	0	0	0	0
Campylobacter_concisus	0	0	0	0	0	0	0	0	0	0
Clostridium_innocuum	0	0	0	0	0	0	0	0	0	0
Clostridium_neonatale	0	0	0	0	0	0	0	0	0	0
Clostridium_paraputrificum	0	0	0	0	0	0	0	0	0	0
Clostridium_perfringens	0	0	0	0	-2	0	0	0	0	1
Collinsella_aerofaciens	0	0	0	0	0	0	0	0	0	0
Collinsella_intestinalis	0	0	0	0	0	0	0	0	0	0
Corynebacterium_kroppenstedtii	0	0	0	0	0	0	0	0	0	0
Propionibacterium_avidum	0	0	0	0	0	0	0	0	0	0
Propionibacterium_granulosum	0	0	0	0	0	0	0	0	0	0
Dorea_formicigenerans	0	0	0	0	0	0	0	0	0	0
Enterobacter_asburiae	0	0	0	0	0	0	0	0	0	0
Enterococcus_casseliflavus	0	0	0	0	0	0	0	0	0	0
Enterococcus_faecium	0	0	0	0	0	0	0	0	0	0
Eubacterium_limosum	0	0	0	0	0	0	0	0	0	0
Flavonifractor_plautii	0	0	0	0	0	-2	0	0	0	1
Gemella_haemolysans	0	0	0	0	0	0	0	0	0	0
Haemophilus_sp_HMSC71H05	0	0	0	0	0	0	0	0	0	0
Prevotella_timonensis	0	0	0	0	0	0	0	0	0	0
Klebsiella_michiganensis	0	0	0	0	0	0	0	0	0	0
Klebsiella_pneumoniae	0	0	0	0	0	-2	0	0	0	1
Klebsiella_quasipneumoniae	0	0	0	0	0	0	0	0	0	0
Lactobacillus_gasseri	0	0	0	0	0	0	0	0	0	0
Lactobacillus_paragasseri	0	0	0	0	0	0	0	0	0	0
Lactobacillus_fermentum	0	0	0	0	0	0	0	0	0	0
Phascolarctobacterium_faecium	0	0	0	0	0	0	0	0	0	0
Prevotella_bivia	0	0	0	0	0	0	0	0	0	0
Proteus_mirabilis	0	0	0	0	0	0	0	0	0	0
Raoultella_ornithinolytica	0	0	0	0	0	0	0	0	0	0
Scardovia_wiggsiae	0	0	0	0	0	0	0	0	0	0
Staphylococcus_aureus	0	0	0	0	0	0	0	0	0	0
Staphylococcus_epidermidis	0	0	0	0	-2	0	0	0	0	1
Staphylococcus_haemolyticus	0	0	0	0	0	0	0	0	0	0
Staphylococcus_hominis	0	0	0	0	0	0	0	0	0	0
Staphylococcus_lugdunensis	0	0	0	0	0	0	0	0	0	0
Streptococcus_infantis	0	0	0	0	0	0	0	0	0	0
Streptococcus_pseudopneumoniae	0	0	0	0	0	0	0	0	0	0
Streptococcus_salivarius	0	0	0	-2	0	0	0	0	0	1
Streptococcus_sp_M334	0	0	0	0	0	0	0	0	0	0
Streptococcus_vestibularis	0	0	0	0	0	0	0	0	0	0
Veillonella_seminalis	0	0	0	0	0	0	0	0	0	0

### Sheet: Dentium
Study Cohort	BackhedF_2015	ChuDM_2017	KosticAD_2015	ShaoY_2019	VatanenT_2016	YassourM_2018	Total Positive Association	Total Negative Association
Cohort-Type	IndustrializedUrban	IndustrializedUrban	IndustrializedUrban	IndustrializedUrban	IndustrializedUrban	IndustrializedUrban
Akkermansia_muciniphila	0	0	0	0	1	0	1	0
Clostridium_paraputrificum	0	0	2	0	0	0	1	0
Eggerthella_lenta	0	0	0	0	2	0	1	0
Enterococcus_faecalis	0	0	0	0	2	0	1	0
Escherichia_coli	0	0	0	0	1	0	1	0
Lactobacillus_rhamnosus	0	0	0	0	2	0	1	0
Bacteroides_vulgatus	0	0	2	0	0	0	1	0
Veillonella_parvula	0	0	2	0	-2	0	1	1
Actinomyces_radingae	0	0	0	0	0	0	0	0
Actinomyces_urogenitalis	0	0	0	0	0	0	0	0
Anaerococcus_vaginalis	0	0	0	0	0	0	0	0
Bacteroides_fragilis	0	0	0	0	-2	0	0	1
Clostridium_perfringens	0	0	0	0	0	0	0	0
Corynebacterium_kroppenstedtii	0	0	0	0	0	0	0	0
Enterococcus_avium	0	0	0	0	0	0	0	0
Finegoldia_magna	0	0	0	0	0	0	0	0
Haemophilus_haemolyticus	0	0	0	0	0	0	0	0
Haemophilus_parainfluenzae	0	0	0	0	0	0	0	0
Haemophilus_sp_HMSC71H05	0	0	0	0	0	0	0	0
Intestinibacter_bartlettii	0	0	0	0	0	0	0	0
Klebsiella_oxytoca	0	0	0	0	0	0	0	0
Klebsiella_pneumoniae	0	0	0	0	0	0	0	0
Klebsiella_quasipneumoniae	0	0	0	0	0	0	0	0
Klebsiella_variicola	0	0	0	0	0	0	0	0
Atopobium_parvulum	0	0	0	0	0	0	0	0
Negativicoccus_succinicivorans	0	0	0	0	0	0	0	0
Bacteroides_dorei	0	0	-2	0	-2	0	0	2
Scardovia_wiggsiae	0	0	0	0	0	0	0	0
Staphylococcus_aureus	0	0	0	0	0	0	0	0
Staphylococcus_epidermidis	0	0	0	0	0	0	0	0
Staphylococcus_hominis	0	0	0	0	0	0	0	0
Streptococcus_infantis	0	0	0	0	0	0	0	0
Streptococcus_vestibularis	0	0	0	0	0	0	0	0
Erysipelatoclostridium_ramosum	0	0	0	0	0	0	0	0
Varibaculum_cambriense	0	0	0	0	0	0	0	0
Veillonella_atypica	0	0	0	0	0	0	0	0
Veillonella_infantium	0	0	0	0	0	0	0	0
Veillonella_seminalis	0	0	0	0	0	0	0	0
Veillonella_tobetsuensis	0	0	0	0	0	0	0	0

### Sheet: Catenulatum
Study Cohort	BackhedF_2015	ChuDM_2017	Total Positive Association	Total Negative Association
Cohort-Type	IndustrializedUrban	IndustrializedUrban
Actinomyces_urogenitalis	0	0	0	0
Anaerostipes_caccae	0	0	0	0
Bacteroides_caccae	0	0	0	0
Bacteroides_eggerthii	0	0	0	0
Bacteroides_finegoldii	0	0	0	0
Bacteroides_fragilis	0	0	0	0
Bacteroides_nordii	0	0	0	0
Bacteroides_ovatus	0	0	0	0
Bacteroides_stercoris	0	0	0	0
Bacteroides_thetaiotaomicron	0	0	0	0
Bacteroides_uniformis	0	0	0	0
Bilophila_wadsworthia	0	0	0	0
Citrobacter_freundii	0	0	0	0
Citrobacter_werkmanii	0	0	0	0
Clostridium_leptum	0	0	0	0
Collinsella_aerofaciens	0	0	0	0
Collinsella_intestinalis	0	0	0	0
Collinsella_massiliensis	0	0	0	0
Propionibacterium_avidum	0	0	0	0
Enorma_massiliensis	0	0	0	0
Enterococcus_casseliflavus	0	0	0	0
Escherichia_coli	0	0	0	0
Faecalibacterium_prausnitzii	0	0	0	0
Klebsiella_oxytoca	0	0	0	0
Lactobacillus_rhamnosus	0	0	0	0
Lactobacillus_gasseri	0	0	0	0
Ruminococcus_gnavus	0	0	0	0
Negativicoccus_succinicivorans	0	0	0	0
Odoribacter_splanchnicus	0	0	0	0
Parabacteroides_distasonis	0	0	0	0
Bacteroides_vulgatus	0	0	0	0
Prevotella_bivia	0	0	0	0
Prevotella_copri	0	0	0	0
Staphylococcus_epidermidis	0	0	0	0
Staphylococcus_hominis	0	0	0	0
Streptococcus_anginosus	0	0	0	0
Streptococcus_mitis	0	0	0	0
Streptococcus_parasanguinis	0	0	0	0
Streptococcus_salivarius	0	0	0	0
Streptococcus_vestibularis	0	0	0	0
Veillonella_dispar	0	0	0	0
