## Supplementary Tables for "Identifying the non-Bifidobacterial hallmarks of a Bifidobacterium-receptive gut microbiome": TableS13_FINAL.xlsx

### Sheet: Sheet1
Supplementary Table S13: Details of the 8 unseen (validation) intervention study cohorts considered for analysis.
Study Name	Seq Type	Age Category	Country	Cohort Lifestyle	Therapeutic Agent	Subject Number	Total Microbiome
Maldonado-Gomez_2016	WGS	Adult	USA	IndustrializedUrban	Bifidobacterium longum	21	21
ZhangQ_2024	WGS	Adult	CHN	IndustrializedUrban	Bifidobacterium animalis	175	350
LooijesteijnE_2024	WGS	Adult/Senior	NLD	IndustrializedUrban	Prebiotic GOS	86	258
SunB_2022	WGS	Senior	CHN	IndustrializedUrban	Bifidobacterium animalis	24	72
BazanellaM_2017	16s	Infant	DEU	IndustrializedUrban	Bifidobacterium longum, Bifidobacterium bifidum, Bifidobacterium breve	87	173
BaZ_2021	16s	Adult	USA	IndustrializedUrban	Bifidobacterium animalis	24	111
GronbaekI_2025	WGS	Adult	DNK	IndustrializedUrban	Bifidobacterium breve	14	56
RamakrishnanM_2025	16s	Adult	USA	IndustrializedUrban	Bifidobacterium adolescentis	11	22
