## Supplementary Tables for "Identifying the non-Bifidobacterial hallmarks of a Bifidobacterium-receptive gut microbiome": TableS14_FINAL.xlsx

### Sheet: Sheet1
Supplementary Table S14: Association scores of Non-Bifidobacterium taxa with 8 Bifidobacterium species in the Adult/Seniors WGS Validation Cohorts.
Non-Bifidobacterial Taxa	longum_scores	adolescentis_scores	pseudocatenulatum_scores	bifidum_scores	breve_scores	dentium_scores	catenulatum_scores	animalis_scores
Faecalibacterium_prausnitzii	0	0.799998	0.199998	-0.199998	0	-0.399998	0.199998	0
Gemmiger_formicilis	0	0.266666	0	-0.199998	-0.199998	-0.199998	0.399998	0
Roseburia_faecis	0	0.399998	-0.199998	0	0	-0.199998	0.199998	0
Slackia_isoflavoniconvertens	-0.199998	0.399998	-0.399998	0	0	0.199998	0	0
Agathobaculum_butyriciproducens	0	0	0.199998	-0.199998	0	-0.199998	0	0
Eubacterium_rectale	0	0.399998	0	0.199998	0	-0.199998	0.399998	-0.199998
Eubacterium_biforme	0	0.199998	-0.199998	0.199998	-0.199998	0.199998	0.199998	0
Gordonibacter_pamelaeae	0	0	0.0999995	0	-0.199998	0	0.199998	0.199998
Ruthenibacterium_lactatiformans	0	-0.0999995	-0.199998	-0.399998	0	0.199998	-0.199998	0
Catenibacterium_mitsuokai	0.199998	0.399998	0	0	0	0.199998	0.199998	0
Adlercreutzia_equolifaciens	-0.199998	0.199998	-0.399998	0.199998	0	-0.199998	0	0.199998
Alistipes_shahii	-0.599998	0.399998	0	0	-0.199998	-0.0999995	0	0
Collinsella_aerofaciens	0.599998	0.799998	0.199998	0.266666	0.199998	0	0.199998	0
Dialister_invisus	0.599998	-0.399998	0	0.199998	0.399998	0.199998	0	0
Eubacterium_ventriosum	-0.199998	0.399998	0	0.199998	0	-0.399998	0.199998	0
Bacteroides_uniformis	0.199998	-0.599998	-0.199998	-0.399998	0	-0.399998	0	0
Ruminococcus_bromii	0.199998	0	0	0.399998	0.199998	-0.0999995	0.199998	0
Clostridium_leptum	-0.199998	0	0	0.199998	0	0	0.199998	0
Ruminococcus_lactaris	0.199998	0.199998	-0.199998	-0.199998	0	-0.399998	0.199998	-0.199998
Coprococcus_eutactus	-0.399998	0.599998	-0.199998	0.799998	-0.199998	0	0.199998	-0.199998
Fusicatenibacter_saccharivorans	0.399998	0	0.599998	0.199998	0	-0.199998	0.199998	0
Blautia_wexlerae	0.199998	0	0.199998	0	0	-0.399998	0	0
Dorea_formicigenerans	-0.399998	0.266666	0.199998	-0.199998	-0.199998	-0.199998	0.199998	-0.199998
Flavonifractor_plautii	0	-0.599998	0	-0.399998	0.399998	0	-0.199998	0
Eubacterium_ramulus	-0.199998	0.0999995	0.399998	0	0.199998	-0.199998	0.199998	0
Actinomyces_odontolyticus	0.399998	0.199998	0.199998	0.399998	0	0.399998	0	0
Parabacteroides_distasonis	0	-0.599998	-0.199998	0	-0.199998	-0.399998	-0.199998	0
Bilophila_wadsworthia	-0.599998	-0.199998	0	-0.199998	0.199998	0	-0.199998	0
Ruminococcus_torques	-0.199998	-0.0999995	0	0	-0.199998	-0.399998	0.199998	-0.399998
Barnesiella_intestinihominis	0.0999995	0.599998	-0.599998	0.199998	-0.399998	-0.0999995	0	0
Ruminococcus_obeum	0	0.199998	0.199998	0	0	0	0	0
Roseburia_inulinivorans	-0.399998	0.399998	0	0	-0.199998	-0.399998	0.0999995	-0.399998
Coprococcus_comes	-0.599998	0.0999995	0	0	-0.199998	-0.399998	0.199998	0
Prevotella_stercorea	0	0.199998	0	0	0.199998	-0.199998	0	0
Alistipes_putredinis	-0.199998	0.199998	0	0.199998	-0.199998	-0.399998	0	-0.199998
Bacteroides_caccae	0	0.0999995	0	0.199998	-0.199998	0.199998	0	0
Eggerthella_lenta	0.399998	-0.399998	0.399998	-0.399998	0	0.0999995	-0.199998	0
Bacteroides_vulgatus	0.199998	-0.199998	-0.199998	0	0.199998	0	0	-0.199998
Coprococcus_catus	-0.199998	0.0999995	0.199998	0.199998	-0.199998	-0.599998	0.199998	-0.199998
Parabacteroides_merdae	-0.399998	0	-0.399998	0	-0.199998	-0.599998	0	-0.199998
Eubacterium_eligens	0	0.199998	-0.199998	0.199998	0	-0.199998	0.199998	0.199998
Streptococcus_parasanguinis	0.199998	-0.199998	0.399998	0	0.199998	0.599998	0.199998	0
Streptococcus_salivarius	0.399998	0	0.599998	0	0	0.599998	0.199998	0
Ruminococcus_gnavus	0.199998	-0.799998	0	-0.199998	-0.199998	0.399998	-0.199998	0
Ruminococcus_bicirculans	-0.199998	0.199998	0.199998	0	-0.199998	-0.599998	0.199998	0
Bacteroides_ovatus	0.0999995	0	0.199998	0.0999995	0	0	0	0.199998
Bacteroides_thetaiotaomicron	-0.199998	-0.399998	0	-0.399998	-0.399998	-0.399998	0.199998	-0.199998
Dorea_longicatena	0	0.399998	0.199998	0	-0.399998	-0.399998	0.399998	0
Anaerostipes_hadrus	0.199998	-0.199998	0.199998	-0.399998	-0.199998	-0.199998	0	0
Odoribacter_splanchnicus	-0.199998	0	-0.199998	0	-0.199998	-0.199998	0	0
Eubacterium_hallii	0	0.0999995	0.599998	-0.199998	-0.199998	-0.599998	0.399998	0
Alistipes_finegoldii	-0.399998	-0.199998	0	0.199998	0	-0.0999995	-0.399998	0
Lactobacillus_ruminis	0.399998	0.199998	0.199998	0	0	0	0.199998	0.199998
Bacteroides_fragilis	-0.0999995	-0.399998	0.199998	0.399998	-0.199998	-0.266666	-0.199998	0
Bacteroides_xylanisolvens	-0.399998	-0.599998	0	0	0	-0.199998	0.199998	-0.199998
Streptococcus_thermophilus	0	-0.199998	0.199998	0	0.199998	0	0.199998	0.599998
Escherichia_coli	-0.0999995	-0.199998	-0.399998	0.199998	0	0.199998	-0.199998	0
Akkermansia_muciniphila	-0.199998	0	-0.399998	-0.199998	-0.0999995	0.199998	0	0
Clostridium_bolteae	-0.199998	-0.599998	0.199998	-0.399998	-0.199998	0	-0.199998	-0.199998
Clostridium_symbiosum	0	-0.399998	0.399998	-0.399998	0.199998	0	0	0.199998
Phascolarctobacterium_succinatutens	-0.199998	0.199998	-0.399998	-0.399998	0	0	0	0
Prevotella_copri	-0.399998	0.199998	-0.599998	0	-0.199998	0	0.199998	0
Haemophilus_parainfluenzae	-0.199998	0	0.199998	0	0	0.399998	0	0
Methanobrevibacter_smithii	-0.199998	0	-0.0999995	-0.399998	0	-0.199998	-0.199998	-0.199998
Streptococcus_mitis	-0.199998	-0.199998	0.199998	0	0	0.199998	0	0
Veillonella_parvula	0	-0.799998	0.399998	-0.199998	0.199998	0.599998	0	0.199998
Streptococcus_oralis	-0.199998	0	0.199998	0	0	0.399998	0	0
Veillonella_dispar	0	0	0.399998	0	0	0.399998	0	0
Turicibacter_sanguinis	0.399998	0.199998	0	0	0	0.199998	0.199998	0
Collinsella_intestinalis	-0.199998	0	0.199998	-0.199998	0	0	0	0
Enorma_massiliensis	-0.199998	0	0.199998	0	0.199998	0.199998	0	0
Anaeromassilibacillus_sp_An250	0.199998	0.199998	0.199998	0.199998	0.199998	0	0.199998	0
Collinsella_massiliensis	0.199998	0	0	0	0	0	0	0
Intestinibacter_bartlettii	0.199998	0.199998	0.199998	0	0	0.199998	0.199998	0
Oscillibacter_sp_57_20	-0.199998	-0.199998	0	-0.399998	-0.199998	-0.199998	0	0
Romboutsia_ilealis	0.199998	0.399998	0	0	0	0	0.199998	0.199998
Veillonella_atypica	0	-0.199998	0	0.199998	0	0.399998	0.199998	-0.199998
Erysipelatoclostridium_ramosum	0	-0.399998	-0.199998	-0.199998	0	0.199998	-0.199998	0
Klebsiella_pneumoniae	0	-0.199998	-0.199998	0	0	0.199998	-0.199998	0.199998
Prevotella_sp_AM42_24	-0.199998	0	0	0	0	0	0	0
Veillonella_infantium	0	0	0.199998	0	0	0.399998	0	0
