## Supplementary Tables for "Identifying the non-Bifidobacterial hallmarks of a Bifidobacterium-receptive gut microbiome": TableS15_FINAL.xlsx

### Sheet: Sheet1
Supplementary Table S15: Spearman Correlation (rho) of Non-Bifidobacterium taxa with 8 Bifidobacterium species in the Infant 16S Validation Cohort.
Non-Bifidobacterial Taxa	longum_corr	adolescentis_corr	pseudocatenulatum_corr	bifidum_corr	breve_corr	dentium_corr	catenulatum_corr
Ruminococcus_torques	-0.168551	0.139498	0.0998176	-0.117402	-0.22319	-0.0449005	0.0704882
Turicibacter_sanguinis	-0.195692	0.0386298	0.117723	-0.087199	-0.188536	-0.159109	0.113484
Coprobacillus_cateniformis	-0.148854	0.0309837	0.0601706	-0.0265186	-0.0479618	0.0446646	0.0896261
Clostridium_clostridioforme	-0.238845	-0.0255729	-0.0373212	-0.160205	-0.0929895	-0.0616343	0.0499884
Clostridium_disporicum	-0.183261	0.0408659	0.0505085	-0.0305767	-0.115411	-0.0125928	0.0717578
Bacteroides_coprocola	-0.145455	-0.0264799	0.200989	-0.0348959	-0.226029	-0.218334	0.233363
Bacteroides_eggerthii	-0.0963405	0.0459647	0.0830358	0.00920997	-0.136623	-0.183581	0.038172
Peptococcus_niger	-0.0607904	0.0467173	0.058545	-0.0418065	-0.0416468	-0.0814002	0.0310983
Catabacter_hongkongensis	-0.0635025	0.0513926	0.0276033	0.0477354	-0.0813207	0.024578	0.046012
Dialister_succinatiphilus	0.0364614	0.164715	0.0769819	0.0629039	0.0435926	0.0736029	0.012187
Bacteroides_coprophilus	-0.0655471	0.0556317	0.0518004	-0.00869963	0.0267537	0.0481548	0.00761175
Blautia_luti	-0.205847	0.182314	0.166811	-0.0515134	-0.184943	-0.0519601	0.11005
Faecalibacterium_prausnitzii	-0.251024	0.133532	0.238332	-0.0333454	-0.238029	-0.134295	0.221356
Anaerostipes_hadrus	-0.181831	0.185857	0.263377	-0.0337254	-0.207785	-0.132224	0.259041
Bacteroides_plebeius	-0.122688	-0.0368732	0.155125	-0.00899408	-0.222756	-0.23959	0.14381
Subdoligranulum_variabile	-0.215111	0.135727	0.182358	0.0193183	-0.235398	-0.0794068	0.191544
Clostridium_ruminantium	-0.165048	0.0283926	0.0393689	-0.0509241	-0.138784	-0.0938389	0.0601208
Phascolarctobacterium_faecium	-0.138306	0.112277	0.187619	-0.0212245	-0.172442	-0.132513	0.153731
Bacteroides_massiliensis	-0.0811154	0.120828	0.111149	-0.0162358	-0.103347	-0.124278	0.111601
Collinsella_aerofaciens	0.0309236	0.190929	0.128058	-0.00744368	-0.117549	-0.0912244	0.0779649
Eggerthella_lenta	0.0195618	0.102848	0.140501	0.0961479	-0.016945	0.091104	0.172705
Clostridium_innocuum	-0.157216	0.020208	0.0222487	-0.104922	-0.0477686	-0.0156435	0.0579396
Dorea_longicatena	-0.109155	0.19824	0.179293	0.021863	-0.116598	-0.143749	0.138207
Fusicatenibacter_saccharivorans	-0.151977	0.218383	0.182693	-0.0320254	-0.190541	-0.0463038	0.153666
Hydrogenoanaerobacterium_saccharovorans	-0.0729912	0.0515561	0.133246	-0.0454489	-0.125653	-0.0843026	0.0368993
Clostridium_hathewayi	-0.24461	0.0590652	0.0741319	-0.115078	-0.143085	-0.0935686	0.0929065
Anaerofustis_stercorihominis	-0.156329	0.102368	0.0822049	-0.0568085	-0.134099	-0.0345618	0.0426818
Roseburia_inulinivorans	-0.17495	0.108861	0.205542	-0.017275	-0.25403	-0.120053	0.179768
Eubacterium_biforme	-0.037012	0.100265	0.0525324	0.0434716	-0.0843211	-0.0737775	0.0496234
Clostridium_methylpentosum	-0.185561	0.139411	0.20112	-0.0650142	-0.242239	-0.187771	0.135987
Haemophilus_parainfluenzae	-0.132565	-0.0127349	-0.0306437	-0.128339	-0.0774661	0.022838	-0.0104258
Eubacterium_hallii	-0.146167	0.19277	0.238903	0.0127429	-0.1916	-0.165408	0.19526
Adlercreutzia_equolifaciens	-0.137928	0.163625	0.145138	-0.0102409	-0.271122	-0.176206	0.121981
Ruminococcus_bromii	-0.187543	0.216853	0.228404	-0.0458854	-0.215986	-0.106697	0.157533
Akkermansia_muciniphila	-0.19195	0.00403815	0.239929	-0.0674462	-0.208933	-0.115992	0.186651
Roseburia_hominis	-0.133477	0.113511	0.148298	-0.0323366	-0.161518	-0.102151	0.0997179
Alistipes_putredinis	-0.120057	0.112896	0.129653	-0.00830522	-0.237929	-0.157324	0.0811276
Ruminococcus_gauvreauii	-0.115882	0.0226978	0.0260181	-0.117919	-0.0995805	-0.0460667	-0.0284743
Anaerotruncus_colihominis	-0.226922	0.0705571	0.165879	-0.0673179	-0.273107	-0.150636	0.159679
Sutterella_stercoricanis	-0.145168	0.0368084	0.0630178	0.0111991	-0.16259	-0.100323	0.071636
Holdemania_filiformis	-0.159578	0.0328845	0.142039	-0.0988555	-0.208651	-0.104548	0.119114
Parabacteroides_distasonis	-0.103823	0.133542	0.124562	-0.0965767	-0.174501	-0.0993204	0.121987
Oscillibacter_valericigenes	-0.199499	0.157832	0.140051	-0.0795079	-0.271845	-0.187976	0.149612
Veillonella_parvula	0.083265	-0.0531022	-0.201473	0.0255702	0.180111	0.137881	-0.122391
Parasutterella_excrementihominis	-0.100517	0.0607221	0.185546	-0.097355	-0.18715	-0.165919	0.150157
Clostridium_aminobutyricum	-0.0654597	-0.03372	0.0270126	-0.0496148	-0.056179	-0.0383425	0.0985791
Clostridium_polysaccharolyticum	-0.109448	0.030992	0.0118736	-0.0363068	-0.147531	-0.11877	0.0397902
Ruminococcus_albus	-0.153982	0.180159	0.246855	-0.00408073	-0.20582	-0.134295	0.14568
Catenibacterium_mitsuokai	0.0438465	0.144349	-0.00926045	0.0505658	0.0876938	0.0301425	-0.0567522
Prevotella_stercorea	-0.0277251	-0.0444887	0.0503571	-0.00498871	0.00125601	-0.0166674	0.058989
Ruminococcus_obeum	-0.125206	0.177711	0.192641	-0.0634194	-0.224697	-0.10333	0.170523
Dorea_formicigenerans	-0.146233	0.138558	0.180119	-0.0242524	-0.158875	-0.13008	0.142905
Blautia_faecis	-0.104607	0.16234	0.209453	0.00175132	-0.194303	-0.139974	0.200178
Prevotella_copri	-0.170351	0.0914384	0.128655	-0.0387586	-0.194158	-0.238922	0.111083
Alistipes_senegalensis	-0.139936	0.0990642	0.10398	0.00312441	-0.145738	-0.119073	0.0705262
Streptococcus_mutans	0.00458637	0.0498603	-0.0604909	0.000571274	-0.0132318	0.0495722	-0.0293933
Megasphaera_elsdenii	-0.129767	0.0439384	0.137983	-0.0357976	-0.203312	-0.0864764	0.0939316
Veillonella_dispar	0.0841115	-0.0308625	-0.204941	0.043091	0.238527	0.158114	-0.15774
Streptococcus_sanguinis	-0.101083	0.00194817	-0.00669424	-0.0107723	0.0167793	-0.0260012	-0.0292779
Alistipes_indistinctus	-0.154619	0.139589	0.159375	-0.0583832	-0.185213	-0.0874249	0.0629053
Clostridium_sporosphaeroides	-0.215869	0.152162	0.152663	0.00769207	-0.110969	-0.0477008	0.143184
Blautia_stercoris	-0.0233025	-0.0035435	-0.0499778	-0.0809738	-0.0361046	-0.0475901	-0.0365288
Gordonibacter_pamelaeae	-0.101159	0.0671372	0.156422	-0.0121769	-0.16137	-0.00594669	0.16996
Butyrivibrio_fibrisolvens	-0.16334	0.152488	0.140099	-0.0357019	-0.230016	-0.100888	0.0952779
Bacteroides_uniformis	-0.152625	0.15433	0.185536	-0.0129852	-0.129578	-0.114927	0.180383
Sporobacter_termitidis	-0.090991	0.0996896	0.00455869	-0.0857526	-0.123212	-0.103937	-0.0446089
Finegoldia_magna	0.0516374	-0.044296	-0.0828629	0.0468835	0.137532	0.0811798	-0.071684
Alistipes_finegoldii	-0.168891	0.104603	0.13563	-0.0362835	-0.24059	-0.20999	0.122593
Streptococcus_parasanguinis	0.0956516	-0.001119	-0.11011	0.0590396	0.161603	0.077581	-0.0610222
Blautia_wexlerae	-0.0975212	0.0929276	0.190378	0.0124766	-0.19322	-0.0605286	0.174967
Clostridium_aldenense	-0.149647	0.0981056	0.168978	-0.0754376	-0.199355	-0.136735	0.145444
Bacteroides_thetaiotaomicron	-0.204694	0.155055	0.202985	-0.0468051	-0.192744	-0.0865366	0.17325
Papillibacter_cinnamivorans	-0.0289873	0.113164	0.0630344	0.0248268	-0.0783476	-0.0829208	0.0203304
Corynebacterium_durum	-0.083481	0.0050722	0.141846	0.00200865	-0.176995	-0.135253	0.130245
Roseburia_intestinalis	-0.147362	0.138023	0.233371	-0.0250483	-0.207494	-0.0489209	0.168918
Klebsiella_pneumoniae	-0.0437325	-0.0950385	-0.126913	-0.0150455	0.0989081	0.0771786	-0.182087
Bilophila_wadsworthia	-0.105993	0.130466	0.0461099	0.0339308	-0.0858856	-0.11426	0.0570548
Lactonifactor_longoviformis	-0.101015	0.0449808	0.0112935	-0.0651462	-0.118158	-0.0815871	0.00350566
Ruminococcus_lactaris	-0.140525	0.0334046	0.101539	-0.141021	-0.270859	-0.0497765	0.12278
Actinomyces_lingnae	0.157154	0.0230473	-0.184299	0.156042	0.129286	-0.0331981	-0.133236
Coprococcus_eutactus	-0.105156	0.123211	0.0945852	-0.0189796	-0.15804	-0.11565	0.0911535
Blautia_schinkii	-0.105611	0.114308	0.0701524	-0.0881715	-0.172999	-0.116155	0.0831709
Acetanaerobacterium_elongatum	-0.0740973	0.0357622	0.0449259	-0.02228	-0.100046	-0.00621894	0.0326925
Streptococcus_anginosus	-0.0485218	0.00688391	0.0130171	0.0251944	-0.0278243	0.00121873	-0.014857
Actinomyces_odontolyticus	0.137316	0.0406787	-0.0822856	0.115169	0.189534	-0.0153953	-0.0024451
Howardella_ureilytica	0.0397994	0.035123	0.00122667	-0.00996242	-0.00940665	0.066267	-0.0154562
Dialister_propionicifaciens	-0.091253	-0.00790274	0.106931	0.0536015	-0.14912	-0.0935875	0.0810651
Denitrobacterium_detoxificans	-0.0394131	0.0642542	0.056389	-0.0124827	-0.109971	-0.0468026	0.026554
Clostridium_lactatifermentans	-0.126243	0.0780998	0.135366	-0.061955	-0.154228	-0.127837	0.0853088
Ruminococcus_gnavus	-0.166663	0.0237364	-0.0588338	-0.137575	-0.0112054	-0.018008	-0.0254145
Clostridium_nexile	-0.13215	0.00452715	0.0587795	-0.15066	-0.0961651	-0.0552344	0.0774596
Clostridium_citroniae	-0.198961	0.01499	0.0364091	-0.0512951	-0.133981	-0.0445702	0.0284018
Phascolarctobacterium_succinatutens	-0.0708408	0.0137979	0.0549031	-0.0491834	-0.0649146	-0.0424101	0.153152
Bacteroides_ovatus	-0.136226	0.0964406	0.125229	-0.0647366	-0.177475	-0.0675629	0.144854
Bacteroides_xylanisolvens	-0.136081	0.027727	0.132024	-0.0876455	-0.222182	-0.141844	0.111439
Clostridium_leptum	-0.237466	0.117507	0.172844	-0.0422207	-0.175518	-0.0744116	0.15659
Bacteroides_stercoris	-0.123029	0.126008	0.159546	-0.0857798	-0.196716	-0.127499	0.151839
Eubacterium_desmolans	-0.188762	0.124231	0.193562	-0.0183084	-0.250492	-0.146058	0.162977
Blautia_glucerasea	-0.177409	0.096228	0.140747	-0.0703851	-0.258156	-0.0908291	0.122882
Flavonifractor_plautii	-0.253131	0.0416583	0.0474685	-0.139312	-0.155511	-0.0892152	0.0958105
Coprococcus_comes	-0.147557	0.0798865	0.066089	-0.154672	-0.176705	-0.164401	0.10669
Clostridium_scindens	-0.162142	0.00776525	0.132316	0.0136411	-0.151653	-0.0960438	0.182166
Lachnospira_pectinoschiza	-0.13319	0.145465	0.045756	-0.0217299	-0.110538	0.0473633	0.0704555
Ruminococcus_callidus	-0.0344172	0.143914	0.0903522	0.00716636	-0.173868	-0.0774767	0.0747047
Anaerosporobacter_mobilis	0.0104301	0.0557017	-0.0245586	-0.00560669	-0.010868	0.0834143	-0.00257712
Clostridium_spiroforme	-0.156932	0.0636984	0.154794	-0.097869	-0.219928	-0.113773	0.127717
Lactobacillus_salivarius	0.0419606	0.0350178	-0.00978766	-0.0138584	0.0286039	0.103342	-0.0258869
Oscillospira_guilliermondii	-0.136057	0.0616612	0.193919	-0.0110319	-0.209481	-0.175642	0.20322
Bacteroides_dorei	-0.18463	0.0548988	0.194999	-0.0826637	-0.188348	-0.079505	0.214877
Acidaminococcus_fermentans	-0.0634484	0.0165423	0.0375902	0.0485322	-0.109425	-0.100295	0.00583287
Eubacterium_eligens	-0.181573	0.155509	0.184659	-0.0469698	-0.195825	-0.0245704	0.166842
Ruminococcus_flavefaciens	-0.133795	0.054896	0.199834	-0.0418674	-0.15895	-0.144681	0.129496
Streptococcus_thermophilus	-0.0823893	-0.0861191	-0.0338967	-0.0339636	0.0613228	0.03711	-0.0141319
Lactococcus_lactis	-0.0290935	0.0220757	-0.0633447	0.0149358	-0.00189115	-0.0610745	-0.000330668
Pseudoflavonifractor_capillosus	-0.136569	0.141457	0.0868274	-0.0164628	-0.163422	-0.112632	0.0945923
Eubacterium_ramulus	-0.113649	0.152046	0.168197	-0.01306	-0.181946	-0.101392	0.133306
Alloprevotella_rava	-0.0740476	-0.0180729	-0.0189119	0.00938674	-0.0510193	-0.0696044	-0.0181345
Lactobacillus_ruminis	0.0258539	0.0370969	-0.00508934	-0.0358488	-0.0209842	-0.0049128	0.0153512
Alistipes_shahii	-0.111934	0.222453	0.119521	-0.019225	-0.12546	-0.111324	0.105318
Slackia_isoflavoniconvertens	0.00688876	0.0967846	0.0620125	0.012208	-0.0658508	0.0587789	-0.00169809
Clostridium_symbiosum	-0.227878	0.0128694	0.141265	-0.0100424	-0.158479	-0.128324	0.16384
Eubacterium_coprostanoligenes	-0.12344	0.196742	0.160165	-0.0462785	-0.1828	-0.14973	0.094725
Butyricimonas_virosa	-0.0261508	0.0885389	0.0608527	0.0678474	-0.046111	-0.00829865	-0.0278625
Odoribacter_splanchnicus	-0.148395	0.0870904	0.145587	-0.0635354	-0.168356	-0.14526	0.1198
Olsenella_uli	-0.0510781	0.159194	0.187158	0.0434028	-0.144462	-0.0596426	0.129946
Gemmiger_formicilis	-0.151302	0.198704	0.165066	0.0116842	-0.154703	-0.0892609	0.133855
Clostridium_glycyrrhizinilyticum	-0.128822	0.0520976	0.100011	-0.0892602	-0.211596	-0.0903123	0.0762768
Allisonella_histaminiformans	-0.0575646	0.0530014	0.00557147	0.00817151	-0.121233	-0.071279	-0.00520882
Atopobium_parvulum	0.1165	-0.0307233	-0.0931773	0.137009	0.132076	0.0659119	-0.0160913
Blautia_producta	-0.0893505	0.084943	0.0551075	-0.136877	-0.126285	-0.104352	0.0605528
Bacteroides_vulgatus	-0.242565	0.109937	0.0716242	-0.120186	-0.183475	-0.0357815	0.0983693
Coprococcus_catus	-0.08076	0.0555164	0.104132	-0.0293569	-0.101615	-0.0892019	0.0969391
Sutterella_wadsworthensis	-0.11054	0.110877	0.112485	0.040342	-0.127226	-0.061033	0.156181
Bacteroides_nordii	-0.0872343	0.0624522	0.0533576	-0.0615058	-0.100578	-0.0721203	-0.00467893
Eubacterium_rectale	-0.116167	0.222723	0.198152	0.0257408	-0.149049	-0.0383961	0.17475
Ruminococcus_champanellensis	-0.169619	0.112628	0.165689	-0.0522599	-0.184646	-0.105537	0.0985268
Bacteroides_acidifaciens	-0.150001	-0.0340838	0.0973861	-0.0773633	-0.218268	-0.176183	0.153495
Bacteroides_fragilis	-0.139525	0.0181757	0.136265	-0.0655365	-0.181794	-0.0825496	0.201842
Blautia_hydrogenotrophica	-0.0251689	0.0937952	0.0690486	-0.0496081	-0.11177	-0.0047359	0.0951149
Christensenella_minuta	-0.144313	0.200441	0.0422656	-0.0327894	-0.219155	-0.0991705	0.00780595
Parabacteroides_merdae	-0.0706785	0.168039	0.135976	0.03941	-0.106107	-0.139717	0.134904
Megamonas_funiformis	0.0102548	0.102646	0.0298462	0.0874396	0.0424007	-0.0687319	0.057084
Eubacterium_xylanophilum	-0.135897	0.0757658	0.0488741	-0.0471807	-0.18432	-0.0831947	0.0216488
Bacteroides_caccae	-0.148863	0.0788944	0.197606	0.0397924	-0.114135	-0.0914707	0.143679
Eubacterium_dolichum	-0.0245435	0.0504343	0.029847	-0.03553	-0.0728967	0.0155568	0.0184195
Parvimonas_micra	-0.0237343	0.00569489	0.0442164	-0.0215521	-0.0737454	-0.0215357	0.0875444
Rothia_mucilaginosa	0.115962	-0.0309248	-0.186103	0.0692898	0.2052	0.0487322	-0.145582
Roseburia_faecis	-0.146132	0.0894373	0.203068	-0.0528958	-0.233096	-0.0407008	0.187436
Bacteroides_salyersiae	-0.0623262	0.0907647	0.0493724	0.0303053	-0.0555457	-0.054662	0.0569458
Dialister_invisus	-0.189437	0.13207	0.157187	-0.0613384	-0.225793	-0.13856	0.138813
Paraprevotella_clara	-0.10806	0.0974668	0.118074	-0.0389905	-0.250298	-0.195254	0.122128
Peptoclostridium_difficile	-0.00886335	-0.0864057	-0.189167	0.00333313	0.157836	0.0826969	-0.108425
Clostridium_hylemonae	-0.169389	0.041774	0.0954833	0.014616	-0.15723	-0.019207	0.0744097
